# In Vitro Fertilization Accelerates Female Reproductive Aging Through Early Ovarian Failure

**DOI:** 10.1101/2025.10.13.682153

**Authors:** Eric A. Rhon-Calderon, Cassidy N. Hemphill, Alexandra J. Savage, Ana Domingo-Muelas, Zhengfeng Liu, Christopher J. Krapp, Laren Riesche, Nicolas D. Plachta, Richard M. Schultz, Marisa S. Bartolomei

## Abstract

Reproductive aging is characterized by the progressive decline of reproductive function, with broad implications for overall health and longevity. Environmental factors, including assisted reproductive technologies (ART), can accelerate reproductive aging by promoting premature ovarian failure in females. In vitro fertilization (IVF), though widely used and generally considered safe, is associated with lasting effects on offspring health. Using a mouse model that closely approximates human IVF, we demonstrate that IVF accelerates reproductive aging in female offspring by inducing premature ovarian failure. IVF-conceived females exhibit altered ovarian function, disrupted endocrine profiles, and transcriptomic and epigenetic changes consistent with premature reproductive decline. These findings reveal long-term consequences of IVF on female reproductive health and highlight the need to understand how early-life interventions influence reproductive longevity.
