## Supplementary Table 3 for "In Vitro Fertilization Accelerates Female Reproductive Aging Through Early Ovarian Failure"

Supplementary Table 3: Differentially Expressed Genes in ovaries at 12 weeks, comparison of IVF vs Naturals using R package DeSeq2
	baseMean	log2FoldChange	lfcSE	stat	pvalue	padj	DEG	DE.Call	logCPM
45174	970.9992903	-0.717322543	0.214615767	-3.342357142	0.000830701	0.028544445	Down	Down	5.603017169
1700024P16Rik	173.7156073	-1.45316306	0.367765936	-3.951325873	7.77194104255752e-05	0.006467723	Down	Down	2.931137659
1810019D21Rik	179.7688773	-1.06990712	0.290097156	-3.688099311	0.000225935	0.012544536	Down	Down	3.104321818
2810459M11Rik	46.71813005	-1.508216138	0.483336341	-3.120427764	0.001805886	0.0467107	Down	Down	1.026539757
5730559C18Rik	123.1356571	-1.603671692	0.416856954	-3.847055156	0.000119546	0.008429055	Down	Down	2.386044016
A2m	108.2259272	-1.60203656	0.515573343	-3.107291296	0.001888103	0.047907118	Down	Down	2.142892369
A4galt	781.9844622	-0.930180982	0.206352593	-4.507726162	6.55260692731483e-06	0.001243045	Down	Down	5.265486277
Aass	242.4910386	-1.384461421	0.343902439	-4.025738879	5.67966886228675e-05	0.005378031	Down	Down	3.446239289
Acta1	36.61644553	-2.356417807	0.762484493	-3.09044686	0.001998556	0.049528747	Down	Down	0.259483998
Adamtsl5	81.11604311	-1.0498242	0.339605554	-3.091304571	0.001992791	0.049462814	Down	Down	1.953300837
Adcy2	66.65079723	-1.267363089	0.378997361	-3.343989216	0.000825829	0.028544445	Down	Down	1.656941042
Adgrd1	142.066542	-1.149342464	0.371200249	-3.096286885	0.001959607	0.048944095	Down	Down	2.711636169
Adgrg2	290.507171	-1.263261226	0.236683634	-5.337340845	9.43196320320526e-08	4.49472502991702e-05	Down	Down	3.759598908
Adh7	765.4140019	-1.904400653	0.484761069	-3.928534647	8.54650391050995e-05	0.006878209	Down	Down	4.809483088
Adra1b	38.50793067	-1.950777262	0.606330497	-3.21734973	0.001293808	0.03817931	Down	Down	0.574599998
AI661453	238.9522983	-1.356583386	0.382125045	-3.55010331	0.00038508	0.017582378	Down	Down	3.392393414
Aig1	270.5758342	-1.05158058	0.265635097	-3.958741114	7.53458526488504e-05	0.00639235	Down	Down	3.695925527
Aipl1	54.99757533	-2.650048326	0.57117137	-4.639672903	3.48961069488513e-06	0.000817749	Down	Down	0.851646528
Alcam	1280.998484	-1.034422047	0.262996659	-3.933213641	8.38176783841802e-05	0.006849409	Down	Down	5.927986638
Aldoc	1367.744825	-1.614417116	0.446315565	-3.617209984	0.000297796	0.014775028	Down	Down	5.76375011
Amigo2	539.2509172	-0.728447186	0.20469913	-3.558623755	0.000372803	0.017303759	Down	Down	4.761561877
Ankrd29	111.4215777	-1.232774026	0.357035335	-3.452806785	0.000554786	0.022437864	Down	Down	2.360816799
Anpep	2125.471428	-0.96361428	0.154677786	-6.229816861	4.66980748582407e-10	8.26815358740073e-07	Down	Down	6.710180163
Ap1m2	256.3199954	-1.745249948	0.410840672	-4.247997015	2.15690268201903e-05	0.002982663	Down	Down	3.363253147
Ap1s3	48.32265204	-1.098819209	0.294838128	-3.726855872	0.000193883	0.011354973	Down	Down	1.298547088
Aqp8	143.602238	-3.512906355	1.032396854	-3.402670534	0.000667307	0.024770923	Down	Down	1.417534422
Arg1	164.8739755	-2.287427401	0.390496005	-5.857748535	4.69184355022966e-09	5.34032335520783e-06	Down	Down	2.621158506
Arhgap32	1640.682962	-0.666412866	0.197446837	-3.375150888	0.000737752	0.02635893	Down	Down	6.368166767
Arid5a	198.238957	-0.961931754	0.189266294	-5.082425065	3.7264633962967e-07	0.000152259	Down	Down	3.297473647
Arrdc4	1159.948521	-0.719495481	0.13084536	-5.498823031	3.8233460722254e-08	2.35727466720168e-05	Down	Down	5.879036352
Atp10b	143.367851	-1.742702461	0.500543394	-3.481621142	0.000498388	0.020790098	Down	Down	2.473543138
Atp6v0a4	83.37583034	-1.387427131	0.309784154	-4.478689799	7.51025767810122e-06	0.001391581	Down	Down	1.945583513
Atp6v1c1	1495.698783	-0.660888726	0.211502372	-3.124734351	0.001779657	0.04656623	Down	Down	6.231006371
B4galnt1	513.3282124	-0.926431329	0.280581439	-3.301826852	0.000960573	0.031174619	Down	Down	4.628733928
B4galt6	275.9686489	-0.759075887	0.218019693	-3.48168496	0.00049827	0.020790098	Down	Down	3.793006652
Bace2	778.1742887	-1.331902818	0.190778966	-6.981392379	2.92268755601265e-12	2.32865131025308e-08	Down	Down	5.183419119
Basp1	878.6922919	-1.251862868	0.330027078	-3.793212593	0.000148711	0.00954238	Down	Down	5.309902454
Bcl2l15	29.68038043	-1.486077321	0.40040219	-3.711461525	0.000206066	0.011854512	Down	Down	0.47428751
Bhlha15	121.4446621	-1.933666713	0.432312915	-4.472840493	7.71873547490381e-06	0.001413771	Down	Down	2.227800707
Blnk	106.6414665	-1.495863153	0.378210899	-3.955103244	7.65016075952401e-05	0.006418654	Down	Down	2.201277548
Bspry	262.8829204	-1.03384744	0.245573554	-4.209929863	2.55449977062986e-05	0.003205193	Down	Down	3.665305985
Btbd17	111.9749445	-1.983827984	0.627710398	-3.160419183	0.001575423	0.042986928	Down	Down	1.861294564
C2cd2l	581.5857155	-0.64559194	0.178161463	-3.623634036	0.000290493	0.014510968	Down	Down	4.884349167
C2cd4a	21.50276216	-2.163740386	0.61552383	-3.515282885	0.000439286	0.019230822	Down	Down	-0.394995157
Cacna1g	118.4713258	-1.131875225	0.350881839	-3.225801677	0.001256204	0.03750748	Down	Down	2.496390423
Cacna2d3	48.64336794	-2.277471907	0.398660258	-5.712814012	1.11123108384868e-08	1.10671670757054e-05	Down	Down	0.951965352
Cadps2	146.610989	-1.026090817	0.288381741	-3.558099114	0.000373548	0.017303759	Down	Down	2.830768971
Car2	317.2490527	-1.218312238	0.390487108	-3.119980696	0.001808629	0.0467107	Down	Down	3.821851006
Cblc	52.76094766	-2.040913024	0.500277865	-4.079558913	4.51212340448758e-05	0.004602743	Down	Down	0.953542162
Cbr2	837.7042669	-2.173742771	0.32356304	-6.718142997	1.84055029476634e-11	4.88819482451694e-08	Down	Down	4.987601414
Cbs	3427.847872	-1.780455243	0.449778319	-3.958517267	7.54164897267484e-05	0.00639235	Down	Down	7.035221255
Ccdc64b	45.33783846	-1.302556573	0.398115927	-3.271802219	0.001068643	0.033380844	Down	Down	1.074326836
Ccl6	148.6189164	-1.173786726	0.360163774	-3.259036058	0.001117915	0.03445642	Down	Down	2.781492159
Ccnd1	1083.982343	-1.29705452	0.366942374	-3.534763523	0.00040814	0.018320323	Down	Down	5.577212764
Cd14	313.5871771	-1.010561375	0.31629369	-3.195009602	0.001398262	0.040074286	Down	Down	3.884615335
Cd55	767.7961655	-0.990561602	0.257079111	-3.853139207	0.000116613	0.008258795	Down	Down	5.206349864
Cd9	2152.708734	-1.121578619	0.266362335	-4.210725283	2.54552137833275e-05	0.003205193	Down	Down	6.662071296
Cdh13	132.6440576	-0.886992926	0.287482065	-3.08538526	0.002032886	0.049913783	Down	Down	2.706168179
Cds1	580.2156029	-0.826518987	0.235741646	-3.506037222	0.000454832	0.019641576	Down	Down	4.841396306
Ceacam1	153.4279748	-1.518241059	0.459219823	-3.306131361	0.000945937	0.030951768	Down	Down	2.689855063
Celsr2	542.784601	-1.236091342	0.389683868	-3.172036218	0.001513741	0.042244251	Down	Down	4.583461795
Cfb	317.9882921	-1.231638996	0.388450508	-3.170645863	0.001521004	0.04229879	Down	Down	3.827507828
Chdh	640.4577927	-1.441709891	0.439098676	-3.28333919	0.001025852	0.032831325	Down	Down	4.729124658
Chrdl2	71.24346644	-1.869713297	0.582580644	-3.209363918	0.00133029	0.03882449	Down	Down	1.372606813
Chst10	82.88946969	-0.963989744	0.309397822	-3.115696607	0.00183511	0.047013623	Down	Down	2.037613773
Ckmt1	180.5455759	-2.020600673	0.291863865	-6.923092984	4.41887505124902e-12	2.34715913138844e-08	Down	Down	2.887090672
Cldn10	228.6079256	-1.7037122	0.389647938	-4.372439926	1.22865631057637e-05	0.002039441	Down	Down	3.243711401
Cldn22	161.8906227	-1.863525196	0.469809901	-3.966551561	7.29200062018163e-05	0.006327903	Down	Down	2.62796871
Cmtm8	276.7181781	-1.230756217	0.284430818	-4.327084624	1.51095922316294e-05	0.002337586	Down	Down	3.675678796
Cnksr1	127.2562249	-1.529119068	0.420497254	-3.636454348	0.000276417	0.014027702	Down	Down	2.431391664
Cnp	1011.320905	-0.688395638	0.179299584	-3.839359932	0.000123355	0.008546389	Down	Down	5.674486733
Cracr2b	471.006635	-0.735950541	0.189207485	-3.889648141	0.00010039	0.007452926	Down	Down	4.561473271
Crb3	163.0391169	-1.031162669	0.273512486	-3.770075306	0.000163198	0.010198294	Down	Down	2.983279722
Creld2	3364.890639	-1.293724163	0.307645163	-4.205247856	2.60796193951863e-05	0.003246709	Down	Down	7.247785631
Crem	298.0334783	-0.752361471	0.23675872	-3.177756112	0.001484195	0.041711912	Down	Down	3.895220617
Crip1	1821.046799	-1.0337854	0.193798858	-5.334321431	9.5902510836008e-08	4.49472502991702e-05	Down	Down	6.465226665
Crip2	1829.549042	-0.761654447	0.226969327	-3.355759375	0.000791474	0.027658198	Down	Down	6.502224954
Crip3	126.9057896	-1.513216758	0.381540707	-3.966068971	7.30677268912597e-05	0.006327903	Down	Down	2.47832579
Crlf1	89.31186408	-2.516891983	0.663815494	-3.791553534	0.000149708	0.00954238	Down	Down	1.405011967
Cryab	453.3916326	-0.67644517	0.204038053	-3.315289278	0.000915483	0.03039214	Down	Down	4.518395869
Csf3	62.81339819	-2.298235779	0.706323664	-3.253799777	0.001138725	0.034828377	Down	Down	0.81973068
Ctsb	21477.20722	-0.589300355	0.142224403	-4.143454586	3.4211284489912e-05	0.00386636	Down	Down	10.09924327
Cyb561	1148.73356	-0.969973771	0.269564228	-3.598303008	0.0003203	0.015513634	Down	Down	5.782501417
Cystm1	275.1376379	-1.383437512	0.437092252	-3.165092739	0.001550335	0.04274151	Down	Down	3.537203141
Cyth4	510.8125903	-0.994115311	0.200900484	-4.94829724	7.48655222474872e-07	0.000253826	Down	Down	4.643683658
D330045A20Rik	33.0302587	-1.928501459	0.579127699	-3.330010744	0.000868426	0.029256604	Down	Down	0.394498269
D630039A03Rik	326.6466223	-1.238098509	0.324201248	-3.81891963	0.000134037	0.008936763	Down	Down	3.904448845
Dact2	275.1544419	-1.441357048	0.413537015	-3.485436597	0.000491335	0.020603731	Down	Down	3.550022509
Dbndd2	811.4408758	-1.108204071	0.268354155	-4.12963261	3.63343381861796e-05	0.003965669	Down	Down	5.259554739
Dcxr	1078.769342	-1.290712846	0.304625943	-4.237041771	2.26484013648833e-05	0.002982663	Down	Down	5.612123827
Ddr1	5081.519592	-0.8546834	0.196389591	-4.351979133	1.34914105394708e-05	0.002149856	Down	Down	7.973271269
Dgkh	453.0677347	-1.034070774	0.283644763	-3.645654382	0.000266712	0.013798895	Down	Down	4.434252494
Dkk3	3272.001707	-1.063320418	0.339709949	-3.13008324	0.001747568	0.046028913	Down	Down	7.232384436
Dlx5	33.46913094	-2.050117015	0.654297409	-3.133310611	0.001728464	0.045752621	Down	Down	0.145699546
Dnajb2	1423.343713	-0.636146329	0.123616906	-5.14611106	2.65942011917895e-07	0.000111521	Down	Down	6.182494136
Dnajb9	2029.669481	-0.595089914	0.14950493	-3.980403295	6.87984487562555e-05	0.006124599	Down	Down	6.696026984
Dnase1l2	101.6888899	-1.000212188	0.263793618	-3.791646642	0.000149652	0.00954238	Down	Down	2.334918084
Dok3	124.2012089	-0.670650581	0.216583167	-3.096503714	0.001958174	0.048944095	Down	Down	2.664915689
Dpp4	143.4306098	-1.336967897	0.353371726	-3.783460304	0.000154663	0.009702972	Down	Down	2.681115222
Dqx1	93.02597976	-0.656577837	0.204336168	-3.213223788	0.00131254	0.038518087	Down	Down	2.277450419
Dusp14	401.662301	-0.894520388	0.281060829	-3.182657614	0.001459301	0.041377146	Down	Down	4.277880421
E230013L22Rik	117.6013321	-1.113492011	0.205108134	-5.428804731	5.67327133377539e-08	3.13105291067476e-05	Down	Down	2.5309099
Efnb2	914.6383184	-0.671156546	0.213864997	-3.138225313	0.001699742	0.045142305	Down	Down	5.515768343
Elf3	938.6701519	-1.969572873	0.393899966	-5.000185435	5.72752020247938e-07	0.000221233	Down	Down	5.168028987
Emb	4751.147552	-0.815356838	0.240375673	-3.392010628	0.000693817	0.025241967	Down	Down	7.865099991
Emp2	992.4490293	-0.835483136	0.21276645	-3.926761649	8.60972247037539e-05	0.006894268	Down	Down	5.618136453
Epb41l4a	264.9910604	-1.586196816	0.458474334	-3.459728708	0.00054072	0.022034554	Down	Down	3.416209425
Epb41l4b	625.8046311	-0.979262931	0.247871957	-3.950680603	7.79292661034533e-05	0.006467723	Down	Down	4.921434136
Epcam	1268.014768	-1.663888989	0.475528868	-3.49902835	0.000466957	0.019842556	Down	Down	5.608932165
Epn3	459.1500119	-0.949017217	0.281469722	-3.371649394	0.000747195	0.026517935	Down	Down	4.461586012
Eps8l1	144.7882181	-1.373951562	0.344403343	-3.989367664	6.62496673626009e-05	0.00599823	Down	Down	2.702810249
Eps8l2	247.0553907	-1.116698971	0.26322175	-4.242426663	2.2111580826454e-05	0.002982663	Down	Down	3.557578065
Epsti1	72.82677923	-1.068804863	0.325118816	-3.287428502	0.001011069	0.032633142	Down	Down	1.831789865
Esr1	2780.529768	-1.024954594	0.303878903	-3.372904749	0.000743797	0.026456254	Down	Down	7.027476287
Esrp1	534.1488883	-1.087585999	0.278657092	-3.902954672	9.50255039896385e-05	0.007195541	Down	Down	4.662636023
Ezr	4821.12977	-0.954523148	0.204240842	-4.673517505	2.96084456777722e-06	0.000741192	Down	Down	7.879090683
F3	541.5746063	-0.980628298	0.305413448	-3.210822263	0.001323558	0.038698884	Down	Down	4.685567529
Fam107b	763.7217167	-0.862553683	0.235138153	-3.668284678	0.000244183	0.013013577	Down	Down	5.230112034
Fam129b	1597.084386	-0.711499709	0.157424316	-4.519630297	6.19477127768439e-06	0.001218687	Down	Down	6.334047746
Fam171a2	896.8487107	-0.835246084	0.248891919	-3.355858587	0.00079119	0.027658198	Down	Down	5.458120927
Fam174b	470.053818	-1.956590982	0.42423425	-4.612053325	3.98710671006253e-06	0.000882424	Down	Down	4.153852451
Fam221a	65.35525064	-1.103185758	0.33018127	-3.341151841	0.000834316	0.028591016	Down	Down	1.589645629
Fam57a	199.9544557	-0.6241976	0.171746103	-3.634420751	0.000278606	0.014093919	Down	Down	3.365172392
Fbln2	1447.016901	-0.807155834	0.195331927	-4.132226843	3.59265594976169e-05	0.003948205	Down	Down	6.17046788
Fbxo36	228.1604593	-0.811115183	0.217690005	-3.726010226	0.000194535	0.011354973	Down	Down	3.509289113
Fkbp11	304.0479954	-0.742353209	0.231550806	-3.206005722	0.001345913	0.039000844	Down	Down	3.931040236
Fmo2	463.8350119	-1.058469623	0.325976871	-3.247069709	0.001165998	0.035458364	Down	Down	4.435047684
Fuom	571.6692887	-0.947583177	0.267855451	-3.537666212	0.00040368	0.018222779	Down	Down	4.785848716
Gale	408.9978216	-1.258115047	0.185550816	-6.780433919	1.19815470899114e-11	3.81851905755475e-08	Down	Down	4.285965704
Galm	542.6317719	-1.28328499	0.187931924	-6.828456609	8.58330220759474e-12	3.41937301695056e-08	Down	Down	4.675738395
Gata2	299.2658322	-1.005377633	0.271661901	-3.700841482	0.000214886	0.012099659	Down	Down	3.846080273
Gcnt1	443.4381508	-1.156108688	0.32746924	-3.530434452	0.000414878	0.018466698	Down	Down	4.355660623
Gcnt2	396.0680108	-1.165698294	0.341907191	-3.409399754	0.00065106	0.024526339	Down	Down	4.174547085
Gda	271.3870537	-0.854367795	0.25792782	-3.312429788	0.000924893	0.030640699	Down	Down	3.740940073
Ggta1	474.0543229	-0.733224534	0.17695241	-4.143625596	3.41857705260608e-05	0.00386636	Down	Down	4.580741953
Gjb2	28.02467105	-1.341714934	0.418506327	-3.205960934	0.001346123	0.039000844	Down	Down	0.443083631
Glis3	531.7124294	-1.2899583	0.384990027	-3.350627831	0.000806286	0.028031278	Down	Down	4.543331408
Gm13889	455.9146944	-0.620429424	0.191327853	-3.242755373	0.001183798	0.035794729	Down	Down	4.535949292
Gm16505	19.49399684	-2.073957297	0.568408917	-3.648706476	0.000263564	0.013680433	Down	Down	-0.427637004
Gm20219	89.67706967	-1.358080479	0.370036971	-3.670121059	0.000242436	0.012996187	Down	Down	2.009200982
Gm32409	32.01260414	-3.015927972	0.648561508	-4.65018034	3.31644905380546e-06	0.00078877	Down	Down	-0.44937943
Gm34907	36.30319853	-2.877572354	0.676603343	-4.252967983	2.10955747320762e-05	0.002974849	Down	Down	-0.280208738
Gm35019	25.3618093	-2.930533168	0.715002435	-4.09863383	4.15595912747926e-05	0.004385775	Down	Down	-0.704912367
Gm36393	45.98799084	-2.219802349	0.63987011	-3.469145245	0.000522117	0.021539554	Down	Down	0.615697414
Gm38426	65.42372856	-0.877670863	0.235244351	-3.730890283	0.000190804	0.011227098	Down	Down	1.748582811
Gm40453	132.1578454	-5.428465269	1.182317145	-4.591378288	4.40328401383048e-06	0.000935551	Down	Down	-0.060343478
Gm40595	54.07797873	-2.76179198	0.655719033	-4.211852701	2.53284693672487e-05	0.003205193	Down	Down	0.705149997
Gm40600	200.8705871	-3.193663844	0.572756097	-5.57595783	2.46171560776764e-08	1.7830653731717e-05	Down	Down	1.776498267
Gm40812	2950.401971	-2.629850374	0.721805036	-3.64343589	0.000269023	0.013873387	Down	Down	6.377871577
Gm41844	410.8568761	-2.352418518	0.521827575	-4.508037959	6.54298720336561e-06	0.001243045	Down	Down	3.740710068
Gm42267	87.41548298	-2.196023096	0.598248969	-3.670751157	0.000241839	0.012996187	Down	Down	1.533166669
Gm6093	118.6337464	-2.873467257	0.792594272	-3.62539493	0.00028852	0.014457765	Down	Down	0.972396861
Gmds	186.9194623	-1.04711293	0.215087783	-4.868305003	1.12559513632086e-06	0.000366048	Down	Down	3.199769698
Gng13	49.23202498	-2.334142886	0.712910499	-3.274103676	0.001059977	0.033231356	Down	Down	0.681540508
Gprc5c	1248.817175	-1.117907728	0.305595904	-3.658124056	0.000254068	0.013405877	Down	Down	5.857491252
Gramd3	311.3593768	-0.75854534	0.173101581	-4.382082112	1.17550486882645e-05	0.002036051	Down	Down	3.977808685
Grb7	268.3631218	-1.785609476	0.545836826	-3.271324674	0.001070449	0.033380844	Down	Down	3.267878453
Gsap	191.8372962	-1.244932469	0.366856858	-3.393510146	0.00069003	0.025161621	Down	Down	3.122657536
Gsto1	1830.497536	-0.970612029	0.221931172	-4.373482195	1.2228022204174e-05	0.002039441	Down	Down	6.473952879
Gulo	257.3318112	-1.799645343	0.494399231	-3.640065014	0.000272569	0.013945593	Down	Down	3.285664771
H2-K2	99.95260286	-1.259003924	0.302867006	-4.156953047	3.2252024257993e-05	0.003806933	Down	Down	2.261632811
H2-Q2	88.61616855	-1.158867728	0.298610082	-3.880872746	0.000104082	0.007504757	Down	Down	2.101762363
H2-T10	240.6507286	-1.698826295	0.451128706	-3.765724217	0.000166067	0.010303344	Down	Down	3.265666377
Hdc	1838.910727	-1.370193606	0.388212371	-3.529494958	0.000416354	0.018480767	Down	Down	6.301902453
Hddc2	570.1017761	-1.049313045	0.273914346	-3.830807193	0.000127724	0.008735086	Down	Down	4.764299134
Hebp2	134.739919	-1.451705471	0.407196445	-3.565123147	0.000363685	0.017045078	Down	Down	2.530530898
Herpud1	1853.188297	-0.722257369	0.164689218	-4.385577729	1.15678340007683e-05	0.002025642	Down	Down	6.54719896
Hey1	328.6062859	-0.863995174	0.193990734	-4.453796097	8.43652251486692e-06	0.001527682	Down	Down	4.030227372
Hgfac	72.53935229	-1.157677823	0.270515436	-4.279525931	1.87291816818584e-05	0.002789248	Down	Down	1.833619247
Hid1	496.602418	-1.022907918	0.277556171	-3.685408673	0.000228336	0.012546667	Down	Down	4.568895389
Hoxa3	110.2998167	-1.081665656	0.332940382	-3.248826855	0.00115882	0.035307448	Down	Down	2.393277432
Hoxa5	224.3041488	-1.723835579	0.417158724	-4.132325373	3.59111578752531e-05	0.003948205	Down	Down	3.159241736
Hoxa7	167.1163693	-1.448050541	0.368276919	-3.931961156	8.42556820884231e-05	0.006850073	Down	Down	2.894882949
Hoxb4	262.8705861	-1.570763791	0.317885842	-4.941282635	7.76103071821336e-07	0.00025765	Down	Down	3.519680965
Hoxb6	255.8321425	-1.504684291	0.403278124	-3.731132941	0.000190621	0.011227098	Down	Down	3.44481194
Hoxb8	169.3115939	-1.78985944	0.506765837	-3.531926008	0.000412545	0.018414288	Down	Down	2.690698296
Hoxc8	1010.502421	-0.794052366	0.255792146	-3.104287522	0.001907379	0.048015924	Down	Down	5.629295546
Hpgds	615.1967209	-1.556455598	0.456881936	-3.406691042	0.000657555	0.02461704	Down	Down	4.624072856
Hpn	89.934367	-1.279157104	0.383563239	-3.334931437	0.000853204	0.028865841	Down	Down	2.023097533
Hsd17b2	70.09119918	-1.239735557	0.401512353	-3.087664795	0.002017359	0.049685646	Down	Down	1.703203693
Hspb1	1342.45403	-0.834875294	0.234291252	-3.563407888	0.000366071	0.017077946	Down	Down	6.045269612
Hspb8	1433.790057	-0.903221458	0.277666297	-3.252902737	0.001142326	0.034871577	Down	Down	6.108064873
Hsph1	3812.35473	-0.603396837	0.178107329	-3.387827104	0.000704487	0.025513622	Down	Down	7.596273171
Ier3	947.221662	-1.715866057	0.266104117	-6.448100368	1.13260753395164e-10	2.25601263168993e-07	Down	Down	5.338465146
Ifit1	149.7927653	-1.438140688	0.461204274	-3.118229316	0.001819412	0.046837362	Down	Down	2.655204865
Ifitm1	1300.305504	-1.17342444	0.274909516	-4.268402411	1.96877924566816e-05	0.002878211	Down	Down	5.923395515
Ifitm3	5141.786346	-1.11897441	0.299935382	-3.730718276	0.000190935	0.011227098	Down	Down	7.898529807
Ifitm6	44.15929631	-1.484991374	0.380509596	-3.902638434	9.51497855892848e-05	0.007195541	Down	Down	1.050123979
Ifne	19.2046448	-3.090672673	0.928933994	-3.327117636	0.000877493	0.029499693	Down	Down	-1.242169527
Il17re	174.7077594	-1.768813345	0.477508258	-3.70425708	0.000212011	0.012033931	Down	Down	2.739325081
Il18bp	119.1418688	-0.909534744	0.240196465	-3.786628356	0.000152705	0.009656182	Down	Down	2.56418991
Il20rb	205.9999639	-1.726960439	0.552975208	-3.123034116	0.00178997	0.046686305	Down	Down	2.900204384
Il2ra	41.65258224	-1.827170883	0.567684316	-3.218639009	0.001288005	0.038149374	Down	Down	0.763830913
Irf6	598.4740976	-1.328188099	0.287065997	-4.626769151	3.71414101471795e-06	0.000845498	Down	Down	4.769779966
Isg20	391.3395042	-1.376485284	0.30499342	-4.513163866	6.3867637211302e-06	0.001241135	Down	Down	4.133908
Itgb4	493.083626	-1.405786155	0.409063143	-3.436599407	0.000589066	0.023350172	Down	Down	4.390187419
Junos	164.1002048	-1.751203062	0.4421332	-3.960804259	7.46977473172781e-05	0.00639235	Down	Down	2.703089174
Kazn	738.5017795	-0.635375107	0.191633512	-3.315574092	0.000914551	0.03039214	Down	Down	5.227113615
Kcna4	39.31232509	-2.320792526	0.711770251	-3.260592198	0.001111798	0.034400978	Down	Down	0.385959343
Kcnk5	641.5574888	-0.847509124	0.244146568	-3.471312876	0.00051792	0.021492338	Down	Down	4.979864551
Kcnq1	162.9807788	-0.861242104	0.266520614	-3.231427739	0.001231735	0.036894157	Down	Down	2.977734301
Kctd12	1608.049383	-0.58825521	0.155473166	-3.783644629	0.000154548	0.009702972	Down	Down	6.358587578
Kif5c	322.5770809	-1.3441404	0.388085251	-3.463518378	0.00053316	0.021840379	Down	Down	3.823553858
Klf5	195.4218605	-1.295754569	0.332241545	-3.900037752	9.61776898150741e-05	0.007195541	Down	Down	3.147575061
Klk1b11	18.09528535	-2.919280755	0.796631087	-3.664532809	0.00024779	0.013161804	Down	Down	-1.221815072
Klk1b21	173.5993749	-3.903151733	0.965122708	-4.044202566	5.25015126636033e-05	0.00510129	Down	Down	1.46854406
Klk1b24	34.37948966	-3.858804324	1.046831008	-3.686176942	0.000227648	0.012546667	Down	Down	-0.976488084
Klk1b27	21.52940715	-3.964411589	0.947097554	-4.185853477	2.84096576765634e-05	0.003429605	Down	Down	-1.392235924
Krt13	21.61180716	-3.531888204	0.984758576	-3.586552368	0.000335079	0.01595875	Down	Down	-1.219641898
Krt18	3621.994057	-1.960210053	0.419528691	-4.672410001	2.9768596954973e-06	0.000741192	Down	Down	7.088927301
Krt19	2478.689154	-1.77605952	0.429374192	-4.13639095	3.52810902853435e-05	0.003948205	Down	Down	6.588617484
Krt7	822.4104981	-1.719316493	0.344088318	-4.996730213	5.8310555091514e-07	0.000221233	Down	Down	5.089864252
Krt8	2698.358156	-1.520085857	0.228400787	-6.655344207	2.82637802429789e-11	6.43404768816955e-08	Down	Down	6.915808781
Krtcap3	174.3625915	-1.332853272	0.344971539	-3.863661554	0.0001117	0.007946156	Down	Down	2.973800037
Lama3	238.9279024	-1.279006505	0.414017412	-3.089257765	0.002006573	0.049650209	Down	Down	3.390825641
Lama5	1487.438554	-1.033844886	0.333804046	-3.097161037	0.001953837	0.048944095	Down	Down	6.107274074
Lamb3	64.43170487	-1.763581	0.409474208	-4.306940377	1.65528203766002e-05	0.002536242	Down	Down	1.472657286
Lamc2	802.7396453	-1.101352471	0.315651431	-3.489141382	0.000484575	0.020427775	Down	Down	5.218434603
LOC105245924	40.8686025	-1.599506481	0.467305651	-3.422827173	0.000619735	0.023825893	Down	Down	0.743409177
Lrrc73	77.9939637	-1.206983639	0.266255519	-4.533177911	5.81028365049435e-06	0.001166447	Down	Down	1.887098806
Ly6a	269.3359965	-1.055108118	0.294211341	-3.586225176	0.000335499	0.01595875	Down	Down	3.681664128
Ly6h	83.61511918	-1.405182249	0.283126303	-4.963093271	6.93792430986652e-07	0.00024568	Down	Down	1.974269451
Lypd6b	98.45004651	-1.402221504	0.44331524	-3.163034741	0.001561337	0.042883116	Down	Down	2.068553887
Manf	6033.208875	-0.657911731	0.182107689	-3.612761958	0.000302953	0.014865026	Down	Down	8.25093851
Mapk12	76.37142847	-0.854997805	0.273152615	-3.130110273	0.001747407	0.046028913	Down	Down	1.949751358
Marveld3	114.5818185	-1.763148954	0.426531908	-4.133685949	3.56991210171284e-05	0.003948205	Down	Down	2.221390325
Mcf2l	386.0109579	-0.914097078	0.279575417	-3.269590327	0.001077033	0.033520562	Down	Down	4.225698178
Mcoln2	41.77746875	-2.427138936	0.499493596	-4.859199303	1.17861441132556e-06	0.000375624	Down	Down	0.617674172
Mfsd7c	234.8147899	-0.936947641	0.227270314	-4.1226134	3.74598096229547e-05	0.004033257	Down	Down	3.535977199
Mira	135.0427866	-1.690552032	0.37566046	-4.50021286	6.78854491549764e-06	0.001272653	Down	Down	2.493080313
Mlph	212.8350865	-1.856210413	0.519896454	-3.570346362	0.00035651	0.016799923	Down	Down	2.973163807
Mroh2a	50.27826964	-1.752493376	0.453106503	-3.867729473	0.000109853	0.007849841	Down	Down	0.979506567
Muc1	360.5245587	-1.926985808	0.52485871	-3.671437228	0.00024119	0.012996187	Down	Down	3.682812148
Muc20	32.12234021	-1.823832453	0.509908645	-3.576782768	0.000347849	0.016447994	Down	Down	0.406987466
Mvp	2423.123073	-0.736087675	0.188577664	-3.90336617	9.48640148892907e-05	0.007195541	Down	Down	6.924671643
Mx1	18.65180156	-1.629460137	0.460706788	-3.53687026	0.000404899	0.018226152	Down	Down	-0.094461345
Mybpc2	66.12766785	-1.822542892	0.498444629	-3.65646009	0.000255722	0.013448625	Down	Down	0.812360132
Naip5	123.5076349	-3.669610237	0.60065142	-6.109384103	1.00016355207354e-09	1.59376062022919e-06	Down	Down	1.465872822
Nampt	1982.899878	-1.166411717	0.340789791	-3.422672121	0.000620088	0.023825893	Down	Down	6.492530768
Ncald	1617.968717	-1.006271327	0.262774634	-3.829408164	0.000128452	0.008747348	Down	Down	6.273727457
Ncf2	251.8307934	-0.808858861	0.223721986	-3.615464335	0.00029981	0.014790924	Down	Down	3.650452769
Neurl3	162.8737285	-0.839557702	0.258620876	-3.246287436	0.001169207	0.035488224	Down	Down	3.013113874
Nipal2	155.6043599	-1.299334274	0.316448574	-4.105988712	4.02589141922156e-05	0.004276839	Down	Down	2.843850129
Nmnat2	195.2557104	-1.523424304	0.418555233	-3.639721076	0.000272934	0.013945593	Down	Down	3.03909369
Npas2	184.928908	-1.151413084	0.313780724	-3.66948317	0.000243041	0.012996187	Down	Down	3.108558535
Oas1a	69.32976575	-1.499735947	0.479075422	-3.130479834	0.00174521	0.046028913	Down	Down	1.582520623
Oas2	163.2067102	-2.03264484	0.506597057	-4.01235027	6.01172096713836e-05	0.005512231	Down	Down	2.572896857
Olfr558	47.07026457	-0.894091758	0.289156641	-3.092067175	0.001987679	0.049412885	Down	Down	1.291488488
Padi2	444.1301367	-2.703801594	0.875526573	-3.088200491	0.002013726	0.049685646	Down	Down	3.441953604
Pcyox1l	351.1123838	-0.740132856	0.21668378	-3.415728003	0.000636118	0.024192202	Down	Down	4.138714382
Pdlim1	758.7027854	-0.848628282	0.169358953	-5.010826225	5.41968387877943e-07	0.000215907	Down	Down	5.244812309
Penk	1464.845687	-1.174683911	0.284566307	-4.127979598	3.65964575728304e-05	0.003967106	Down	Down	6.09035042
Perp	408.6106036	-0.744279543	0.208886616	-3.563079129	0.00036653	0.017077946	Down	Down	4.361031583
Pex11g	302.0109452	-0.586957483	0.173828756	-3.376642027	0.000733765	0.026326725	Down	Down	3.949879405
Pgk1	1539.791582	-0.603802899	0.179821255	-3.35779493	0.000785669	0.027637157	Down	Down	6.289988405
Pigr	71.81439916	-2.163123905	0.643599198	-3.360979805	0.000776665	0.027441591	Down	Down	1.095804778
Pigt	3255.707446	-0.63047454	0.169909305	-3.710653392	0.000206725	0.011854512	Down	Down	7.368030278
Pitpnm3	674.6709398	-1.91341666	0.480170169	-3.984871993	6.75165120300481e-05	0.006044245	Down	Down	4.6332772
Pkp3	133.1012992	-1.547627931	0.478292272	-3.235736854	0.001213292	0.036478877	Down	Down	2.435541183
Pla2g2e	37.17082166	-1.879135655	0.603794908	-3.112208519	0.001856933	0.047344361	Down	Down	0.50623093
Plcd3	269.763362	-0.772562472	0.227028239	-3.402935572	0.00066666	0.024770923	Down	Down	3.743922042
Plce1	383.4215897	-0.825109119	0.244107622	-3.380103871	0.000724584	0.026122743	Down	Down	4.247926462
Plek2	33.37830512	-1.023146465	0.318352847	-3.213875659	0.001309564	0.038501656	Down	Down	0.787541103
Plekhb1	216.8974165	-1.352116474	0.343995443	-3.93062321	8.47259616168751e-05	0.006853341	Down	Down	3.286036351
Plekhb2	1204.905907	-0.867213059	0.160740947	-5.395097352	6.84864095708576e-08	3.63776978837205e-05	Down	Down	5.905700681
Pllp	163.5745022	-1.937487252	0.407134459	-4.758838775	1.94709879054674e-06	0.000529583	Down	Down	2.671371968
Pls1	131.4798175	-1.504372641	0.372158525	-4.042289884	5.29317374547436e-05	0.005111923	Down	Down	2.534072906
Pnpla1	24.91827201	-3.678567971	1.089141076	-3.377494481	0.000731494	0.026312326	Down	Down	-1.139943817
Ppp1r14d	30.43726337	-2.708453899	0.498976164	-5.42802261	5.69818226605385e-08	3.13105291067476e-05	Down	Down	0.145204915
Prob1	898.129251	-0.717057733	0.211122578	-3.396404776	0.000682773	0.025029055	Down	Down	5.488960289
Prr15	426.8925581	-1.180194799	0.28901978	-4.08343954	4.43739781117489e-05	0.004563467	Down	Down	4.310242515
Prr15l	296.6513971	-1.338452803	0.277086043	-4.830459126	1.3621857680669e-06	0.000409555	Down	Down	3.737204424
Prss8	340.6602992	-1.519469809	0.480620356	-3.161476187	0.001569717	0.042978407	Down	Down	3.76619657
Ptger4	430.8375951	-1.080856662	0.265020426	-4.078390025	4.53486445493881e-05	0.004602743	Down	Down	4.356423144
Ptgs2	87.54311433	-2.430574865	0.407161072	-5.969565927	2.37885623887139e-09	3.44609765149232e-06	Down	Down	1.683342034
Ptpn18	199.9013081	-0.786846995	0.198341937	-3.967123683	7.27452459287417e-05	0.006327903	Down	Down	3.34057854
Pycr2	1258.326097	-0.874566067	0.187901893	-4.654376033	3.24963276648351e-06	0.000784589	Down	Down	5.962290073
Rab11fip1	426.5198221	-1.029169457	0.214985674	-4.787153659	1.6916331616622e-06	0.000472915	Down	Down	4.368540927
Rab15	169.7309973	-1.057446684	0.249556475	-4.237304144	2.26219604117463e-05	0.002982663	Down	Down	3.048430255
Rab20	212.209386	-0.766407848	0.182929829	-4.189627531	2.79412712717153e-05	0.00339881	Down	Down	3.420457965
Rab25	226.5847125	-1.958165378	0.500124616	-3.915354921	9.02713137820302e-05	0.007062943	Down	Down	3.024863987
Rab32	214.7929145	-0.874455269	0.268120432	-3.261427199	0.001108529	0.034366554	Down	Down	3.387844171
Rab6b	170.2127814	-1.243195866	0.284211307	-4.374195654	1.21881031101287e-05	0.002039441	Down	Down	2.988625442
Rabl2	527.57771	-0.766773369	0.224000532	-3.423087273	0.000619142	0.023825893	Down	Down	4.717941829
Rac3	267.6883412	-0.817680713	0.194785815	-4.197845283	2.69466619829092e-05	0.003306974	Down	Down	3.748932377
Rap1gap2	300.487222	-0.958530178	0.28223505	-3.396212408	0.000683253	0.025029055	Down	Down	3.857979643
Rdh10	508.3028346	-1.016654242	0.239634832	-4.242514468	2.21029287607294e-05	0.002982663	Down	Down	4.61874023
Ret	72.17623772	-1.653314954	0.503857484	-3.28131467	0.001033244	0.032831325	Down	Down	1.559334804
Rhov	34.5919705	-1.085108812	0.318421196	-3.40777821	0.000654941	0.024614353	Down	Down	0.79514599
Rnf128	1872.255293	-0.898709334	0.26287983	-3.418707833	0.000629192	0.024043602	Down	Down	6.498697918
Rnf180	399.7185901	-1.195852202	0.292859754	-4.083361348	4.4388918329451e-05	0.004563467	Down	Down	4.220916883
Rnf208	69.09439382	-1.375451057	0.326205862	-4.216512385	2.48109666512517e-05	0.003205193	Down	Down	1.664068063
Rprm	180.9475922	-1.959208275	0.545920362	-3.588816997	0.000332182	0.015895852	Down	Down	2.675582182
Rsph9	163.2835861	-1.05758018	0.339515818	-3.114965856	0.001839662	0.047054598	Down	Down	2.930168895
S100a14	35.33924592	-1.538027284	0.403922557	-3.80772813	0.000140249	0.009273333	Down	Down	0.733998611
S100b	193.6196413	-1.326492971	0.395278745	-3.355841894	0.000791238	0.027658198	Down	Down	3.104359851
Sall1	139.8140095	-1.546396195	0.369700304	-4.182837232	2.87893514754498e-05	0.003449311	Down	Down	2.605893063
Sat1	1373.938621	-0.635284222	0.110572899	-5.745388135	9.17103719471147e-09	9.74269851318182e-06	Down	Down	6.134288522
Sdf2l1	2059.022524	-1.054727741	0.269051527	-3.920170059	8.84865055794143e-05	0.007015087	Down	Down	6.608397008
Sec11c	464.5092841	-0.746061104	0.156820436	-4.757422709	1.96080294533324e-06	0.000529583	Down	Down	4.555533901
Sema3f	784.6373346	-0.642274971	0.169282957	-3.79409115	0.000148185	0.00954238	Down	Down	5.316114856
Sema4a	721.5069578	-1.283303648	0.229031465	-5.603176179	2.10459111700758e-08	1.67683297247579e-05	Down	Down	5.073449462
Serinc2	186.7310174	-1.365674271	0.344849827	-3.960199963	7.4887029617859e-05	0.00639235	Down	Down	3.068378815
Sestd1	1109.331982	-0.708991259	0.196256766	-3.61256976	0.000303178	0.014865026	Down	Down	5.800093457
Sgsm1	196.0876366	-1.265186621	0.330775737	-3.824907567	0.000130821	0.008795929	Down	Down	3.167474212
Sh2d4b	127.8327698	-1.195012965	0.376853474	-3.171028129	0.001519004	0.04229879	Down	Down	2.558301559
Sh3bgrl2	278.3937189	-0.630585753	0.2015925	-3.128021895	0.001759871	0.046276468	Down	Down	3.821117824
Shisa8	221.5063688	-1.280659997	0.370723647	-3.454486943	0.000551341	0.022355261	Down	Down	3.314088549
Sirpa	1566.472997	-0.599732068	0.146487185	-4.094092392	4.238252938845e-05	0.004414154	Down	Down	6.322303376
Slc12a2	1582.564371	-0.72684348	0.18583247	-3.911283541	9.18069153744038e-05	0.007136308	Down	Down	6.310078554
Slc13a2	28.12166372	-1.854731987	0.48931643	-3.790455157	0.000150371	0.009546492	Down	Down	0.259434323
Slc22a18	70.34320079	-1.605230524	0.426825665	-3.760857547	0.000169332	0.010418158	Down	Down	1.585158301
Slc23a1	311.3812746	-1.747556053	0.493169282	-3.543521702	0.000394821	0.017873493	Down	Down	3.55895094
Slc28a3	178.573395	-2.011315236	0.552630975	-3.639526788	0.00027314	0.013945593	Down	Down	2.579719769
Slc2a1	1003.350777	-0.683814824	0.17883192	-3.823785065	0.000131418	0.008798965	Down	Down	5.664348261
Slc2a12	178.1721082	-1.366504693	0.432079499	-3.162623303	0.001563545	0.042883116	Down	Down	2.930677654
Slc2a3	627.6674313	-1.454556311	0.373994666	-3.889243466	0.000100557	0.007452926	Down	Down	4.754555437
Slc41a2	286.488173	-0.92628191	0.272877507	-3.394497111	0.000687548	0.025128605	Down	Down	3.796896962
Slc44a4	183.2277762	-2.026810293	0.577252417	-3.51113349	0.0004462	0.019404897	Down	Down	2.554839911
Slc4a4	545.9123215	-1.47672833	0.444502243	-3.322206698	0.000893085	0.029897712	Down	Down	4.488446503
Slc6a4	87.2583857	-1.559525122	0.399224257	-3.90638869	9.36857693400423e-05	0.007195541	Down	Down	1.925451262
Slc9a3r1	2826.475723	-0.81114447	0.162943921	-4.978059101	6.42250471573976e-07	0.000232597	Down	Down	7.14277461
Smim22	157.674169	-1.971443965	0.512905214	-3.84368088	0.000121203	0.008508208	Down	Down	2.492157863
Smpd3	117.2831911	-1.361708031	0.33535501	-4.060497058	4.89683544027615e-05	0.004816733	Down	Down	2.417996866
Sowahb	94.08758087	-4.087219401	0.696180055	-5.870922858	4.33375901584095e-09	5.31218845518658e-06	Down	Down	0.214611927
Sox9	553.3842128	-1.363681423	0.259245922	-5.260184661	1.43910803878218e-07	6.55205331371259e-05	Down	Down	4.654636187
Spint1	448.2773991	-1.589683284	0.448220478	-3.546654744	0.000390156	0.017763224	Down	Down	4.169929622
Spint2	4286.657284	-1.20855304	0.259635367	-4.654808996	3.24281180793746e-06	0.000784589	Down	Down	7.640198462
Spock1	51.60718074	-2.724784312	0.497843835	-5.473170741	4.42053823535633e-08	2.60893617705197e-05	Down	Down	0.815742478
Sprr2f	33.98096959	-4.286454548	1.28223206	-3.342963167	0.000828889	0.028544445	Down	Down	-0.801759683
Sprr2g	23.70625822	-4.066061612	1.139050898	-3.569692644	0.0003574	0.016799923	Down	Down	-1.394538229
St14	544.3381003	-1.800519133	0.463497739	-3.884634127	0.000102484	0.007489346	Down	Down	4.369481206
St3gal1	1339.492594	-0.884861338	0.284713845	-3.107897117	0.001884237	0.047907118	Down	Down	6.006770277
Stap2	197.5804194	-0.923967905	0.26318565	-3.510707764	0.000446915	0.019404897	Down	Down	3.282290297
Stard10	918.6858381	-0.719629106	0.218973266	-3.28637883	0.001014844	0.032669784	Down	Down	5.52137308
Stbd1	739.9987116	-1.138821236	0.31204283	-3.64956707	0.000262683	0.013679242	Down	Down	5.098484451
Sv2b	182.2560178	-1.526306392	0.443851897	-3.438774064	0.000584355	0.023264562	Down	Down	2.922554974
Syn2	199.9229952	-1.898451455	0.574417959	-3.305000173	0.000949763	0.031013279	Down	Down	2.827494622
Syvn1	2427.775168	-0.672724539	0.14047588	-4.788897135	1.67700411120918e-06	0.000472915	Down	Down	6.947555632
Tex2	1549.287047	-0.921537243	0.211202795	-4.363281471	1.28125921481737e-05	0.002104832	Down	Down	6.24756199
Tfcp2l1	454.3011734	-2.209567681	0.410993529	-5.376161729	7.6090450022531e-08	3.91129458422268e-05	Down	Down	4.032313326
Tjp3	277.915901	-1.942457565	0.537102968	-3.616545955	0.00029856	0.014775028	Down	Down	3.279772654
Tlr4	367.7609409	-0.821034022	0.224785945	-3.652514945	0.000259684	0.013612079	Down	Down	4.179284554
Tmc4	837.1033936	-1.377935261	0.292064043	-4.717921621	2.38266249022361e-06	0.000622422	Down	Down	5.235714508
Tmc7	52.31892379	-1.487211332	0.436010561	-3.410952548	0.000647364	0.024444878	Down	Down	1.222742809
Tmem158	206.1246763	-0.984591969	0.253890986	-3.878010735	0.000105314	0.007559368	Down	Down	3.340274893
Tmem178	2655.500971	-1.574110056	0.409806597	-3.841104728	0.000122482	0.008540445	Down	Down	6.763205916
Tmem181c-ps	135.7248957	-4.352863322	0.353116715	-12.32698181	6.48297871592622e-35	1.03306265838284e-30	Down	Down	1.35794833
Tmem30b	274.670366	-1.600684668	0.43138785	-3.710546484	0.000206812	0.011854512	Down	Down	3.491700746
Tmod1	61.83298134	-1.266580173	0.397108028	-3.189510369	0.00142514	0.040625421	Down	Down	1.489225102
Tmsb4x	18847.51834	-0.873513347	0.196484631	-4.445708265	8.760276507818e-06	0.001568483	Down	Down	9.860617196
Tox3	72.80436109	-0.999497537	0.288044423	-3.469942333	0.00052057	0.021539554	Down	Down	1.868138458
Tpd52	1597.778469	-0.71202626	0.191575718	-3.716683246	0.000201855	0.011739283	Down	Down	6.327646423
Tpd52l1	501.5550066	-0.814733961	0.237613105	-3.428825875	0.000606198	0.023734079	Down	Down	4.633943641
Trib1	293.3320194	-0.693164401	0.167263534	-4.144145373	3.41083330461885e-05	0.00386636	Down	Down	3.899127267
Tspan33	208.78349	-1.188526263	0.317300404	-3.745744563	0.00017986	0.010897573	Down	Down	3.282465133
Tspan8	212.0741958	-1.075773613	0.32164445	-3.344604929	0.000823999	0.028544384	Down	Down	3.324941902
Tuba4a	334.5456808	-0.654428022	0.171059124	-3.82574169	0.000130379	0.008795929	Down	Down	4.098317534
Tuft1	268.3477656	-0.737883274	0.223404182	-3.30290717	0.000956881	0.031118147	Down	Down	3.749303185
Vill	283.6067731	-1.001850846	0.217697271	-4.602036779	4.18379298950303e-06	0.00091327	Down	Down	3.798692377
Wfdc2	322.7259483	-2.886574628	0.559856621	-5.155917643	2.52391817131535e-07	0.000108699	Down	Down	3.121840157
Wfs1	1443.451045	-0.839978751	0.252073789	-3.332273283	0.000861396	0.029081248	Down	Down	6.142019114
Wnt11	209.3305486	-1.639479646	0.354017255	-4.631072702	3.6377610076765e-06	0.000840112	Down	Down	3.151927224
Wnt7b	299.1448727	-1.357943029	0.396460259	-3.425168096	0.000614419	0.023825893	Down	Down	3.686529209
Wwc1	497.142375	-1.401749805	0.347334194	-4.035737997	5.44309313130817e-05	0.005225042	Down	Down	4.451466277
Zbtb42	199.1963911	-0.663512393	0.212757168	-3.118637073	0.001816896	0.046837362	Down	Down	3.330110588
Zfhx3	1002.729299	-0.83994864	0.20993662	-4.000962966	6.30852316713761e-05	0.005744361	Down	Down	5.633829112
Znrd1	460.4414258	-0.678324841	0.193709223	-3.501768417	0.000462181	0.01976156	Down	Down	4.545761966
1190002N15Rik	2604.092413	1.044089518	0.256331752	4.073196198	4.63723282971537e-05	0.004631287	Up	Up	6.960503942
2810474O19Rik	2575.104862	0.628256347	0.167096843	3.759833735	0.000170026	0.010420652	Up	Up	7.032057203
Abca1	4429.88787	0.646042378	0.170109686	3.797798894	0.000145987	0.009456495	Up	Up	7.811203413
Acan	67.33607394	1.866175354	0.590709453	3.15921024	0.001581973	0.043091869	Up	Up	1.383344506
Adck3	1357.434658	0.729449247	0.177162829	4.117394433	3.83179954030129e-05	0.004097968	Up	Up	6.096643012
Aff2	1385.007865	0.777899944	0.197480881	3.939115221	8.17826498497765e-05	0.006717559	Up	Up	6.11194313
Aldh1b1	1095.921533	0.609039961	0.143130988	4.255123006	2.08934121769756e-05	0.002974849	Up	Up	5.809911862
Angptl1	195.6761173	0.62725733	0.194831601	3.219484557	0.001284213	0.038107878	Up	Up	3.329091858
Arhgap15os	17.87212082	1.956322452	0.573251554	3.412677099	0.000643281	0.02434842	Up	Up	-0.245417994
Armcx5	335.2154743	0.663073733	0.164898074	4.021112667	5.79238904745539e-05	0.005429513	Up	Up	4.098081103
Atp2b3	116.1284371	1.545277576	0.329258205	4.693209011	2.68952452990636e-06	0.000691251	Up	Up	2.394388636
Bmpr2	4559.030456	0.605471815	0.173247949	3.494828179	0.000474367	0.0200505	Up	Up	7.855597588
Cacna1h	1241.02958	0.904845023	0.252053187	3.589897166	0.000330808	0.015877809	Up	Up	5.917047406
Ccbe1	1095.825443	0.636971535	0.170574553	3.734270571	0.00018826	0.011227098	Up	Up	5.799510197
Cd276	409.1217529	1.000434048	0.186382748	5.367632233	7.97770155359842e-08	3.97264607051846e-05	Up	Up	4.334468033
Clca3a1	187.1756325	1.250660119	0.308138277	4.058762617	4.93334316522157e-05	0.004822873	Up	Up	3.128704611
Col11a1	786.8963765	0.875946801	0.249695729	3.50805681	0.000451393	0.019546038	Up	Up	5.266159442
Col4a3	218.9513381	0.821258206	0.254109735	3.231903751	0.001229685	0.036894157	Up	Up	3.448491265
Col4a4	971.4518267	1.040978045	0.321287448	3.240020894	0.001195209	0.036003142	Up	Up	5.508592966
Cxxc4	605.6744183	0.807247172	0.238232985	3.388477758	0.000702817	0.025511147	Up	Up	4.905049955
Cyb561a3	1443.139615	0.937255214	0.285592685	3.28178998	0.001031504	0.032831325	Up	Up	6.113903067
Cyfip2	2055.384187	0.684844143	0.168161134	4.072547121	4.65017883742491e-05	0.004631287	Up	Up	6.701129283
D630003M21Rik	161.2647535	0.842208131	0.265237669	3.175296079	0.001496837	0.041845782	Up	Up	3.006966753
D7Ertd443e	55.57980467	1.09950994	0.323434374	3.399483873	0.000675132	0.024903292	Up	Up	1.463949395
Dbp	1120.184125	1.572720036	0.356069771	4.416887264	1.0013242091892e-05	0.0017729	Up	Up	5.583309951
Dhh	576.6058338	0.683723615	0.215273131	3.176075019	0.001492823	0.041809244	Up	Up	4.85945988
Dsel	832.1406636	0.600488655	0.143056068	4.197575574	2.69787640751549e-05	0.003306974	Up	Up	5.414421871
Efnb1	3941.745784	0.930464441	0.239644077	3.882693248	0.000103306	0.007489346	Up	Up	7.583042761
Epb41l2	3908.26188	0.621392549	0.166150133	3.739946145	0.00018406	0.011067891	Up	Up	7.634453537
Esr2	1257.939066	0.791959994	0.230696488	3.432908763	0.000597143	0.023611597	Up	Up	5.959594712
Fbn2	882.9232372	0.69527705	0.181732328	3.825830309	0.000130332	0.008795929	Up	Up	5.48083526
Gata4	3329.402115	0.642585913	0.154788984	4.151367213	3.30494996362582e-05	0.003844115	Up	Up	7.40302919
Gja1	28161.0226	0.686202848	0.222278245	3.087134547	0.002020961	0.049697552	Up	Up	10.45714083
Gk5	267.8537361	0.640515724	0.168053097	3.811388989	0.000138188	0.009175115	Up	Up	3.780506549
Gm3325	200.9681286	1.01948592	0.185240348	5.503584578	3.72145869257151e-08	2.35727466720168e-05	Up	Up	3.321943125
Gm42016	169.5106182	1.118455422	0.285145235	3.922406146	8.76690475300094e-05	0.006985031	Up	Up	3.019795477
Gm5067	300.5161983	0.71308118	0.169273596	4.212595456	2.52452971215302e-05	0.003205193	Up	Up	3.937892882
Gpr155	209.9485399	0.695341194	0.198581309	3.501544009	0.000462571	0.01976156	Up	Up	3.419915405
Grb14	2402.042159	0.81964682	0.240106316	3.413682883	0.000640911	0.024316479	Up	Up	6.883923977
H2-M3	256.8528063	0.768999621	0.190867193	4.028977463	5.60199880109107e-05	0.00534538	Up	Up	3.696463973
Hmcn1	187.3952946	0.81284425	0.25571693	3.178687656	0.001479434	0.041651561	Up	Up	3.226724208
Hsd17b1	4312.657142	0.771425012	0.241186332	3.198460726	0.001381634	0.039669063	Up	Up	7.733386064
Htr2b	48.47272663	1.253215423	0.386738709	3.24047062	0.001193326	0.036003142	Up	Up	1.236839279
Icam4	44.64079303	1.096732545	0.331486252	3.308531011	0.000937868	0.030877947	Up	Up	1.173385803
Inha	26841.44054	0.993905065	0.255997788	3.882475212	0.000103399	0.007489346	Up	Up	10.33162675
Inhbb	7052.553959	1.418417954	0.408927052	3.46863321	0.000523113	0.021539554	Up	Up	8.2205747
Kcnj10	41.59167497	1.026544929	0.281215657	3.650383264	0.000261849	0.013679242	Up	Up	1.098753469
Kcnt1	619.1048332	0.945998216	0.284684761	3.322967523	0.000890653	0.029879059	Up	Up	4.899352416
Klhl23	1054.430126	0.698953061	0.181990568	3.840600475	0.000122734	0.008540445	Up	Up	5.732694574
Lama2	897.6074902	0.699050783	0.22273492	3.138487599	0.001698221	0.045142305	Up	Up	5.49061703
Lamc3	806.3506198	0.975063771	0.256452599	3.802120846	0.000143463	0.00940773	Up	Up	5.285817576
Lect1	1149.454386	1.338127346	0.387941609	3.449300913	0.00056204	0.022559465	Up	Up	5.647340222
LOC108168752	109.0341348	1.57117668	0.342602283	4.58600762	4.51802117239422e-06	0.000947298	Up	Up	2.290150476
LOC108169032	76.12284508	1.106789775	0.312244846	3.544621441	0.000393177	0.017849803	Up	Up	1.905096411
Lrrc30	53.83273516	1.206113392	0.354431166	3.402955238	0.000666612	0.024770923	Up	Up	1.382107956
Mamld1	1066.596148	0.663033496	0.180188931	3.679657184	0.000233548	0.012745146	Up	Up	5.755225432
Mid1	214.673807	0.729506508	0.227394886	3.208104282	0.00133613	0.038923653	Up	Up	3.438372261
Mmp16	145.4182767	0.774435213	0.205662392	3.765565523	0.000166173	0.010303344	Up	Up	2.883496039
Mro	756.3216373	1.515887444	0.481708629	3.14689701	0.001650131	0.044492104	Up	Up	4.919049307
Nckap5	296.237073	1.054622351	0.267179327	3.947245337	7.90555360215928e-05	0.006527202	Up	Up	3.832122795
Nlrp4a	169.0868664	1.04347695	0.318745243	3.273702033	0.001061485	0.033231356	Up	Up	3.019185602
Nphs2	96.02323633	1.685088077	0.43970933	3.832277286	0.000126963	0.008735086	Up	Up	2.024641845
Nr1d2	1744.375121	0.907906117	0.197487615	4.597281278	4.28039589624368e-06	0.000921731	Up	Up	6.427842315
Papss2	1274.921714	0.794707619	0.220132361	3.610135356	0.000306037	0.014867999	Up	Up	5.984211409
Per3	561.0055451	0.838151583	0.257148355	3.259408696	0.001116447	0.03445642	Up	Up	4.785751788
Phex	80.34039989	1.221413811	0.3839939	3.180815662	0.00146861	0.041525383	Up	Up	1.905244454
Plxnc1	1733.81729	0.962183205	0.239477708	4.017840377	5.87339603640728e-05	0.005441428	Up	Up	6.395199474
Ppm1e	676.9397708	0.64348025	0.113428121	5.673022191	1.40300046949975e-08	1.24204513785992e-05	Up	Up	5.11934618
Prkar2b	7952.185999	0.861540749	0.177742877	4.847118275	1.2526775179014e-06	0.0003914	Up	Up	8.625977319
Ptprv	1085.323899	1.069943292	0.317930447	3.365337615	0.000764501	0.027071813	Up	Up	5.663123105
Reps2	387.8977857	0.710878456	0.192854092	3.686094749	0.000227722	0.012546667	Up	Up	4.296285416
Rhobtb3	933.0174492	0.592753077	0.187702555	3.15793825	0.001588892	0.043206477	Up	Up	5.569007972
Ryr1	30.50169442	1.717156729	0.459034387	3.740801946	0.000183434	0.011067891	Up	Up	0.477524786
Sema4g	289.3001717	0.74800082	0.188018081	3.978345149	6.93965844770504e-05	0.006143525	Up	Up	3.874391228
Slc25a34	142.2412634	1.448022842	0.441309773	3.281193688	0.001033687	0.032831325	Up	Up	2.623040472
Slc26a7	1091.914047	1.27128454	0.278894283	4.558302613	5.15686986548561e-06	0.001053522	Up	Up	5.657252072
Slco1a4	83.91660743	1.125002242	0.316261787	3.557186767	0.000374848	0.017306385	Up	Up	2.032049037
Tdrd5	463.5468493	0.838068854	0.244530983	3.427250171	0.000609727	0.023813727	Up	Up	4.517871451
Tex15	644.0751769	0.844517347	0.265333845	3.182848181	0.001458341	0.041377146	Up	Up	4.978603794
Thumpd2	246.5289768	0.705095134	0.201311053	3.502515757	0.000460887	0.01976156	Up	Up	3.642897886
Tln2	509.6696921	0.780678281	0.168894089	4.62229486	3.79518044443278e-06	0.000851777	Up	Up	4.685149361
Tmem117	92.61064886	1.458819882	0.374053649	3.900028477	9.61813742412836e-05	0.007195541	Up	Up	2.072600231
Ubash3a	27.10844667	1.813642698	0.571035593	3.176058936	0.001492906	0.041809244	Up	Up	0.243858742
Unc119	1200.219258	0.59905545	0.136941078	4.374548958	1.21683812561024e-05	0.002039441	Up	Up	5.942879231
Vgll3	918.7718249	0.647424815	0.204852382	3.160445618	0.00157528	0.042986928	Up	Up	5.535797862
Vmn2r13	18.93236785	1.939991179	0.574624079	3.376104919	0.000735199	0.026326725	Up	Up	-0.181797947
Vstm4	661.4359687	0.626086115	0.113872808	5.498117829	3.83866408711322e-08	2.35727466720168e-05	Up	Up	5.086583375
Wnk3	123.1560717	0.786910469	0.247410001	3.180592798	0.001469741	0.041525383	Up	Up	2.635714264
Zfp607	105.4757642	0.659641838	0.213611516	3.08804436	0.002014784	0.049685646	Up	Up	2.449722673
Zfp711	147.756777	1.084435945	0.34223498	3.168688208	0.001531286	0.042436587	Up	Up	2.79397513
Zfp955b	286.6982011	0.665683778	0.156669051	4.248980725	2.1474539326048e-05	0.002982663	Up	Up	3.87626181
