## Supplementary Table 7 for "In Vitro Fertilization Accelerates Female Reproductive Aging Through Early Ovarian Failure"

Supplementary Table 7: Differentially Expressed Genes in single oocytes at 39 weeks, comparison of IVF vs Naturals using R package DeSeq2
	baseMean	log2FoldChange	lfcSE	stat	pvalue	padj	DEG	DE.Call	logCPM
Plekhb2	214.7361415	-2.013436343	0.398951857	-5.046815321	4.49235200970985e-07	7.68123080552543e-05	Down	Down	3.478492643
Orc2	319.4079517	-1.164020283	0.334902044	-3.475703731	0.000509515	0.022672416	Down	Down	4.325178833
Cnot9	366.2079333	-0.711946449	0.210749302	-3.378167525	0.000729706	0.028618603	Down	Down	4.702012758
Nhej1	103.4727587	-2.032426636	0.601274707	-3.380196457	0.00072434	0.028547282	Down	Down	2.054858367
Gm29483	188.4387396	-1.036530314	0.274821357	-3.771651251	0.000162171	0.009957825	Down	Down	3.668614354
LOC108167601	323.8591935	-1.753742012	0.432520968	-4.054698251	5.01990608732357e-05	0.004207983	Down	Down	4.064241507
LOC108167727	42.93810108	-4.437560058	0.984298107	-4.508349682	6.533383286182e-06	0.0008068	Down	Down	0.317410223
Gm19461	225.3080522	-2.28192323	0.611405973	-3.732255377	0.000189773	0.011100719	Down	Down	3.002802396
Csrp1	262.6372888	-1.926056372	0.494682739	-3.893518452	9.88006835405486e-05	0.00720683	Down	Down	3.612683728
Lamc1	270.3739445	-1.594856343	0.337243355	-4.729096416	2.25521273648789e-06	0.000339051	Down	Down	3.993160378
Alyref2	924.6519312	-1.856542646	0.228352801	-8.130150512	4.28757729646137e-16	3.40372386234797e-13	Down	Down	5.774563831
Hmga2-ps1	72.9019545	-1.295455074	0.407933174	-3.175655126	0.001494986	0.046153529	Down	Down	2.173283815
Akt3	530.3502175	-0.754616266	0.220017679	-3.429798317	0.00060403	0.025620725	Down	Down	5.218085403
Enah	409.5612343	-0.951119739	0.283823861	-3.351091535	0.000804937	0.030742504	Down	Down	4.769277801
Susd4	106.1299392	-2.90186697	0.51380058	-5.647846816	1.62469842892765e-08	3.76185382064622e-06	Down	Down	2.099112122
Aida	87.73471464	-1.328273216	0.422226093	-3.14588141	0.001655871	0.049738794	Down	Down	2.394035937
Kctd3	708.1785665	-1.450454108	0.374069885	-3.877495	0.000105537	0.007402085	Down	Down	5.344753935
Gm5177	515.1233262	-1.460573891	0.413559321	-3.531715568	0.000412873	0.019526266	Down	Down	4.823889658
Ccdc28a	187.2806856	-1.562248921	0.375683211	-4.158420908	3.20455147743025e-05	0.00299289	Down	Down	3.441477834
Mtfr2	1603.032205	-3.652272326	0.329200543	-11.09436909	1.3359934302811e-28	2.96964619682883e-25	Down	Down	5.789703154
Gm35291	18.32369919	-3.111299595	0.872671989	-3.565256631	0.0003635	0.017797104	Down	Down	-0.592893777
Ddit4	554.8739596	-0.930562091	0.284150277	-3.27489419	0.001057016	0.037176174	Down	Down	5.32784249
2010107G23Rik	3664.096501	-0.846566294	0.21978097	-3.85186348	0.000117222	0.008042034	Down	Down	7.982644427
Gm40688	302.3202181	-1.250105273	0.372991374	-3.35156618	0.000803558	0.030742504	Down	Down	4.178411001
Bicc1	469.8825525	-2.371618869	0.358582744	-6.613867815	3.74406092549731e-11	1.43487907330955e-08	Down	Down	4.513603273
Arl1	92.73682834	-1.024864172	0.303021597	-3.382148939	0.000719211	0.028547282	Down	Down	2.661075098
Ccdc38	94.54146712	-1.331049685	0.357774142	-3.720363011	0.000198937	0.011396813	Down	Down	2.575790417
Metap2	1305.351324	-0.846057067	0.203620725	-4.155063611	3.25197056222946e-05	0.003011867	Down	Down	6.508328988
Mdm1	209.7980796	-1.34144612	0.244360458	-5.489620254	4.0279880236126e-08	8.29019609156119e-06	Down	Down	3.779187713
Gm34045	116.0247701	-1.838037585	0.570181485	-3.223600966	0.001265897	0.041624779	Down	Down	2.351720799
4930524B15Rik	152.7603892	-1.611528694	0.44845805	-3.593488166	0.00032628	0.016483096	Down	Down	3.047740865
Gabrp	218.4417122	-1.770210291	0.384935209	-4.598722724	4.25089098647499e-06	0.000555816	Down	Down	3.601758387
Gm31490	44.93496749	-1.804079413	0.535121481	-3.37134553	0.00074802	0.028966869	Down	Down	1.252557407
Fam57a	123.2875499	-2.000350101	0.435844115	-4.589599883	4.44096453968392e-06	0.00056732	Down	Down	2.663793005
Trp53i13	267.6781653	-1.785687843	0.319096262	-5.596078843	2.19254023994885e-08	4.77801808368462e-06	Down	Down	3.956013653
Suz12	680.4982071	-0.944117575	0.262941939	-3.590593338	0.000329926	0.016591847	Down	Down	5.514264998
Gm11426	187.0481165	-1.79829491	0.47450211	-3.789856512	0.000150734	0.00949838	Down	Down	3.221663937
Ypel2	909.001309	-1.297381314	0.232567795	-5.578508037	2.42590269687729e-08	5.18490049482581e-06	Down	Down	5.888336231
Mrps23	314.3462105	-1.21169481	0.298891187	-4.053966339	5.03564654591481e-05	0.004207983	Down	Down	4.332191385
Car10	257.1605831	-1.477140535	0.38537733	-3.832972047	0.000126604	0.008425633	Down	Down	3.874367773
Tmem92	39.72531713	-3.285419266	0.886126548	-3.707618596	0.000209217	0.011842628	Down	Down	0.340093294
A430060F13Rik	31.00464321	-4.554440939	0.807884734	-5.637488552	1.7254807213487e-08	3.91367198715703e-06	Down	Down	-0.155488152
Snx11	2256.277795	-0.860712449	0.263068883	-3.271813979	0.001068599	0.037465	Down	Down	7.246508455
Tubg2	5088.903936	-0.814501881	0.258193929	-3.154612828	0.001607112	0.048801763	Down	Down	8.428973508
Itgb3	579.5020171	-1.029913772	0.264902696	-3.887894647	0.000101117	0.007297532	Down	Down	5.268459048
Dcaf7	7720.83356	-1.082853914	0.281409988	-3.847958357	0.000119106	0.008121149	Down	Down	8.963551683
Hmga1-rs1	398.0753554	-1.212349457	0.257448825	-4.709089101	2.48826288288577e-06	0.000368727	Down	Down	4.700557513
Gm36235	15.77765857	-3.206745174	0.942223364	-3.403381083	0.000665574	0.027531397	Down	Down	-0.435554277
Hpcal1	602.7348196	-1.636070317	0.247577215	-6.608323453	3.88696708280839e-11	1.43999173861108e-08	Down	Down	5.208939672
Itgb1bp1	645.9804919	-1.436139912	0.216187458	-6.64303065	3.07297904666782e-11	1.26492922683949e-08	Down	Down	5.378688429
Stxbp6	167.9860675	-2.308369778	0.63434975	-3.638954346	0.000273747	0.01455707	Down	Down	2.749952776
Gm30076	89.22329498	-1.723579758	0.500968264	-3.440496897	0.000580647	0.02482043	Down	Down	2.201874133
Gm2042	5747.546715	-0.938452893	0.290673716	-3.228544042	0.001244221	0.041155572	Down	Down	8.553804469
Gm32062	1361.875952	-0.969276893	0.237689414	-4.077913593	4.5441647303463e-05	0.003884911	Down	Down	6.526157259
Tcl1b3	27514.09668	-0.878310544	0.269029289	-3.264739489	0.001095648	0.037816868	Down	Down	10.84280051
Ppp1r13b	84.27562905	-2.581988496	0.745965842	-3.461269071	0.000537635	0.023351981	Down	Down	1.381979261
Pacs2	625.5825347	-1.063196001	0.278141483	-3.822500653	0.000132105	0.008586061	Down	Down	5.360684318
Gpr137b-ps	246.9038165	-1.619618227	0.437543333	-3.701617889	0.000214229	0.01202496	Down	Down	3.712287989
Tmem14c	1210.10109	-1.844625228	0.2099299	-8.786862814	1.53794400417774e-18	1.89918996249238e-15	Down	Down	6.176825982
Nup153	824.6018127	-1.039431753	0.268104663	-3.876962609	0.000105769	0.007402085	Down	Down	5.769331005
Gm34699	39.16114912	-4.911410075	1.161981053	-4.226755731	2.3708479439512e-05	0.002352643	Down	Down	0.06036384
LOC108168060	35.14937138	-2.729569994	0.591743984	-4.61275495	3.97366680770611e-06	0.000532088	Down	Down	0.796804412
Mier3	443.8803504	-1.108474798	0.277984219	-3.987545779	6.67603252336292e-05	0.005177171	Down	Down	4.863096231
Rpp14	125.3971442	-2.004388028	0.394353411	-5.082720151	3.72067679535832e-07	6.46118779743943e-05	Down	Down	2.752977062
Phf7	366.2036651	-1.501827728	0.441645548	-3.400527264	0.00067256	0.027562193	Down	Down	4.284351943
Fam213a	106.0542339	-1.304842695	0.377774523	-3.454025128	0.000552286	0.023791107	Down	Down	2.716321255
Phf11d	52.18244544	-2.459156577	0.753540093	-3.263471444	0.001100563	0.037868899	Down	Down	0.880043316
Gata4	208.2836353	-1.559631047	0.479072104	-3.255524657	0.001131831	0.038586399	Down	Down	3.437705289
Fzd3	232.6874729	-1.704503775	0.451709098	-3.773454605	0.000161003	0.009941011	Down	Down	3.593941023
Gulo	38.24513393	-2.097675784	0.647058169	-3.241865855	0.001187499	0.039872702	Down	Down	0.919504271
Cysltr2	78.54693052	-2.175052199	0.51017464	-4.263348329	2.01386211815822e-05	0.002111515	Down	Down	1.912949802
Pou4f1	153.7873101	-0.892968455	0.28008727	-3.188179364	0.001431717	0.045099307	Down	Down	3.398693695
Farp1	129.8056412	-1.264228219	0.38762058	-3.261509539	0.001108207	0.038014238	Down	Down	2.987037286
Drosha	230.2417747	-1.584165554	0.393124983	-4.029674083	5.58542395847335e-05	0.004531124	Down	Down	3.696024385
Zfpm2	59.33324736	-3.159205434	0.88243131	-3.580114845	0.000343443	0.01719382	Down	Down	1.003609408
Deptor	2427.520974	-0.750530108	0.176889372	-4.242934997	2.20615353340959e-05	0.002249467	Down	Down	7.42906539
Josd1	401.3491787	-1.29920795	0.317473318	-4.092337452	4.27046582970109e-05	0.003728279	Down	Down	4.642003877
Atf4	673.3483208	-1.378739207	0.334458503	-4.12230275	3.75103766115511e-05	0.003417134	Down	Down	5.340981704
Gm31369	39.76498405	-5.976294541	0.94964798	-6.293168277	3.11050817401198e-10	1.04758144987785e-07	Down	Down	-0.127794291
St13	497.6372718	-1.301664387	0.350814308	-3.710408486	0.000206925	0.011793669	Down	Down	4.904494823
Polr3h	109.938893	-1.810814839	0.478027398	-3.788098438	0.000151805	0.00949838	Down	Down	2.496811735
Nhp2l1	392.6958644	-1.138814892	0.195241967	-5.832838638	5.44922610036899e-09	1.31658041042393e-06	Down	Down	4.741265537
Gm36480	371.9867683	-5.321318944	0.453934655	-11.72265409	9.75665767818115e-32	3.61451644784351e-28	Down	Down	2.835895471
Arf3	1072.205945	-1.567146541	0.386809824	-4.051465198	5.08978975979174e-05	0.004221487	Down	Down	5.884627038
Sp1	145.3907387	-1.531923037	0.434297245	-3.527360708	0.000419725	0.019682779	Down	Down	3.012288473
Prr13	172.1271642	-1.617224574	0.466301774	-3.468193058	0.000523971	0.023017433	Down	Down	3.168189372
Cbx5	245.2685128	-0.93221832	0.254735193	-3.659558417	0.00025265	0.013798298	Down	Down	4.071363854
Socs1	678.7969161	-1.06215936	0.305805887	-3.473312331	0.000514077	0.022672416	Down	Down	5.448171741
Dgkg	15.2176989	-2.48038935	0.772056227	-3.212705584	0.00131491	0.042730732	Down	Down	-0.419617707
Opa1	241.3649039	-1.078870901	0.310582632	-3.473700043	0.000513335	0.022672416	Down	Down	3.975915223
Mis18a	231.4979925	-1.719966441	0.509232368	-3.377566999	0.000731301	0.028618603	Down	Down	3.457953514
Tmem181b-ps	92.25716211	-3.478869965	0.702155671	-4.954556527	7.24954396651047e-07	0.000120299	Down	Down	1.511785755
Tmem181c-ps	30.7710834	-6.701203827	0.801264436	-8.363286236	6.09949911315558e-17	5.6491527619676e-14	Down	Down	-0.251158834
Pde10a	77.31140637	-3.258979465	0.773433161	-4.213653653	2.51272507632873e-05	0.002428385	Down	Down	1.204964905
Wtap	3993.256523	-1.010504727	0.299274692	-3.376512466	0.00073411	0.028627732	Down	Down	8.007363059
Chd1	100.0701506	-2.595972453	0.695203481	-3.734118894	0.000188373	0.011089438	Down	Down	1.929414826
Zfp820	441.3752438	-1.035180114	0.284858552	-3.634014516	0.000279045	0.014698141	Down	Down	4.861662404
Sox8	799.1055338	-0.839036047	0.248221127	-3.380195949	0.000724342	0.028547282	Down	Down	5.772819929
Pacsin1	1021.490716	-0.780824977	0.21122534	-3.696644434	0.000218468	0.012201272	Down	Down	6.160189637
D17Wsu92e	755.6586112	-1.723089189	0.338652315	-5.088077392	3.61711766765e-07	6.38105488226382e-05	Down	Down	5.412659635
Rgl2	79.16530204	-3.115976643	0.889337367	-3.50370597	0.000458832	0.020985412	Down	Down	0.919942523
Pou5f1	1157.613106	-1.110482358	0.319178142	-3.479193001	0.000502926	0.022538396	Down	Down	6.187535086
Ppp1r10	4535.925795	-1.812845101	0.202187864	-8.966142005	3.07081990296636e-19	4.26613655019601e-16	Down	Down	8.091240718
Trim15	291.0337561	-2.976351526	0.45744122	-6.506522352	7.69104635585368e-11	2.67119653746743e-08	Down	Down	3.467157212
Cdc5l	241.4828509	-6.398275626	0.777881377	-8.225258777	1.94769880792946e-16	1.66513265779446e-13	Down	Down	1.818116577
Ccnd3	608.2292982	-1.57370686	0.334766199	-4.700913244	2.59000543126588e-06	0.000373835	Down	Down	5.150256988
Nfya	1283.347005	-1.132893218	0.29727728	-3.810897409	0.000138463	0.008895262	Down	Down	6.502720874
Txndc2	1152.207618	-0.880357036	0.278762141	-3.158093972	0.001588044	0.048487682	Down	Down	6.260404269
Myl12b	334.9595142	-1.203696069	0.284005913	-4.238278201	2.25240554210122e-05	0.002275749	Down	Down	4.439737812
Ypel5	23935.06106	-0.606946962	0.177612309	-3.417257307	0.000632555	0.026529103	Down	Down	10.74466535
Gm38460	44.92125562	-2.469901847	0.563033666	-4.38677471	1.15043839943653e-05	0.001318141	Down	Down	1.023493633
Paip2	251.9474844	-0.928150248	0.279259916	-3.323607131	0.000888613	0.033252671	Down	Down	4.08935402
Spry4	10997.013	-1.132304891	0.281221929	-4.02637481	5.66433748173978e-05	0.004561844	Down	Down	9.464923615
Sh3rf2	53.25229626	-4.320297215	1.055744566	-4.092180396	4.27335998822698e-05	0.003728279	Down	Down	0.675455347
Mcc	763.6025694	-1.019421188	0.320705766	-3.178680577	0.00147947	0.045801763	Down	Down	5.607195787
Cdo1	1507.477313	-1.453795483	0.296595747	-4.901605961	9.50563549062939e-07	0.000155361	Down	Down	6.519577088
Tnfaip8	607.9368837	-1.403374756	0.375352212	-3.738821066	0.000184885	0.011047391	Down	Down	5.132697148
Myoz3	122.2506763	-2.1961046	0.614834254	-3.571864428	0.000354449	0.017486279	Down	Down	2.238987086
Fam210a	213.6766617	-1.20328238	0.374907687	-3.2095431	0.001329461	0.043077642	Down	Down	3.70336383
Ctif	59.31269122	-2.408197842	0.649674662	-3.70677507	0.000209915	0.011842628	Down	Down	1.232794575
Tshz1	1239.464532	-0.723189396	0.182681659	-3.958741127	7.53458487592956e-05	0.005735574	Down	Down	6.462268008
Cndp1	258.0882795	-1.095314708	0.288191118	-3.800653942	0.000144315	0.009217896	Down	Down	4.086662067
Tmem134	247.3632198	-1.433332706	0.354729457	-4.040636259	5.33063824566582e-05	0.004356229	Down	Down	3.875999902
Gm30627	53.0821274	-2.27618472	0.600581037	-3.789971012	0.000150665	0.00949838	Down	Down	1.195900875
Fth1	777.796042	-1.99598356	0.563133393	-3.544424083	0.000393472	0.018930933	Down	Down	4.932787531
Vps13a	548.1698958	-0.764315656	0.231829201	-3.296891216	0.000977614	0.035507181	Down	Down	5.256568943
Jak2	728.6353894	-0.874803009	0.22910786	-3.818302033	0.000134373	0.008682706	Down	Down	5.650344744
Gm29595	94.3532016	-2.831340656	0.602056748	-4.702780373	2.56642440792497e-06	0.000373835	Down	Down	1.742530236
Ldb1	187.7320227	-1.203675556	0.367462745	-3.275639698	0.00105423	0.037176174	Down	Down	3.537567528
Olah	319.4485035	-1.050044242	0.324290657	-3.237972539	0.001203824	0.040178077	Down	Down	4.358146905
Ccdc3	562.9442961	-1.733035468	0.28879	-6.001023121	1.96078065322667e-09	5.31515028779541e-07	Down	Down	5.040027699
BB557941	50.79952647	-1.984361241	0.558688505	-3.55182042	0.000382576	0.018567459	Down	Down	1.398067185
Mettl8	50.73739225	-2.423872729	0.674446764	-3.593868128	0.000325805	0.016483096	Down	Down	1.038852338
Gm39847	55.47814381	-2.371594815	0.717139003	-3.307022496	0.000942933	0.03470119	Down	Down	0.943514635
Cwc22	84.67079742	-2.007999262	0.520517013	-3.857701498	0.000114458	0.007901178	Down	Down	2.046620263
E2f1	1006.107381	-0.672850821	0.178512232	-3.769214097	0.000163762	0.009966849	Down	Down	6.1699359
Tgif2	570.8667906	-0.76276975	0.232168413	-3.285415705	0.00101832	0.036401344	Down	Down	5.314264411
Bcas1	165.4929191	-1.721926476	0.540739198	-3.184393665	0.001450576	0.045099307	Down	Down	2.914928205
Rtfdc1	697.2774391	-1.961174811	0.449482242	-4.363186409	1.28181632234006e-05	0.001439001	Down	Down	5.05250256
Gm14295	24.17093356	-4.41124932	1.206842908	-3.655197615	0.000256984	0.013932291	Down	Down	-0.385287912
Trim59	1123.572202	-0.971669037	0.237509712	-4.091070748	4.29386107341123e-05	0.003728279	Down	Down	6.248349028
Gm20356	110.1788418	-1.601130749	0.41790259	-3.83134919	0.000127442	0.008430927	Down	Down	2.636088193
Usp53	459.4216271	-0.728403461	0.182592151	-3.989237535	6.62860183605155e-05	0.005177171	Down	Down	5.038444238
Papss1	700.9589945	-0.800303156	0.250610493	-3.1934144	0.00140601	0.044519649	Down	Down	5.588136231
Gm2560	65.17317776	-2.809766607	0.450698246	-6.234252374	4.539407571546e-10	1.44145645000464e-07	Down	Down	1.368211512
Wwp1	158.3069803	-1.167694192	0.322843268	-3.616907358	0.000298144	0.015340611	Down	Down	3.357070293
Pnrc1	234.1807024	-2.068849088	0.562457814	-3.678229793	0.000234858	0.012975079	Down	Down	3.264188553
Rnf38	2817.995862	-0.65647082	0.183674774	-3.574093515	0.000351443	0.017437237	Down	Down	7.651494306
Stx17	248.7916777	-1.778239465	0.396080801	-4.489587632	7.13611855103482e-06	0.000852805	Down	Down	3.760017802
Rad23b	54.12301131	-2.171329331	0.462238345	-4.697423647	2.63463622912903e-06	0.000375402	Down	Down	1.505971962
Epb41l4b	280.0774404	-1.733160287	0.506047992	-3.424893118	0.000615041	0.025892308	Down	Down	3.730235917
Ptbp3	275.181785	-1.128134518	0.356877748	-3.161123172	0.00157162	0.048118423	Down	Down	4.095856887
Calr4	349.4177633	-1.89655929	0.570238929	-3.325902872	0.000881326	0.033091422	Down	Down	3.829053831
Foxj3	1253.326698	-1.028844406	0.283097216	-3.634244172	0.000278797	0.014698141	Down	Down	6.355816897
Tfap2e	118.5569851	-1.575832162	0.416053009	-3.787575452	0.000152124	0.00949838	Down	Down	2.750835384
Ak2	1304.645326	-0.609536392	0.175487752	-3.473384249	0.000513939	0.022672416	Down	Down	6.55241244
Taf12	273.7339627	-0.83849162	0.260944115	-3.2132996	0.001312193	0.042730732	Down	Down	4.235475479
Gpr3	1112.79677	-0.670541356	0.179584919	-3.733840016	0.000188582	0.011089438	Down	Down	6.314868262
Fbxo42	2066.328693	-1.142815889	0.345343391	-3.309216044	0.000935576	0.034544828	Down	Down	6.980050306
Gm29779	40.18471369	-4.21589803	1.170218059	-3.602660203	0.000314977	0.016132056	Down	Down	0.196502299
Rbpj	164.9995773	-1.095002263	0.321508647	-3.405825233	0.000659644	0.027457987	Down	Down	3.425211121
C87414	5044.838042	-1.579768819	0.268258186	-5.888986438	3.8857132820587e-09	9.81495850381828e-07	Down	Down	8.254339948
AA792892	395.4341102	-1.30955393	0.271689704	-4.820035174	1.43532912383041e-06	0.00022468	Down	Down	4.665068963
Gm3259	793.0476205	-1.060827506	0.31614602	-3.355498537	0.000792221	0.030466233	Down	Down	5.657503555
D5Ertd577e	408.4771533	-1.297274011	0.366228494	-3.542253076	0.000396725	0.018958351	Down	Down	4.607763486
Antxr2	377.2675911	-1.636190968	0.498271554	-3.28373345	0.001024418	0.036491594	Down	Down	4.174327002
Hsd17b13	45.44673645	-3.559435559	0.67422121	-5.279328959	1.29657845697335e-07	2.52810052119329e-05	Down	Down	0.644016939
Rpap2	348.9268968	-1.667191226	0.341462547	-4.882500995	1.04748710430403e-06	0.000166311	Down	Down	4.328855672
Fbrsl1	614.9520477	-0.998557738	0.303916305	-3.285633972	0.001017531	0.036401344	Down	Down	5.319815875
Ubc	45.40944643	-3.576384972	0.699270611	-5.114450562	3.14655483897546e-07	5.82846841339554e-05	Down	Down	0.410722856
Caln1	129.1595145	-3.045286181	0.446354919	-6.822566641	8.94281211267183e-12	3.82270822385518e-09	Down	Down	2.386848128
Bcl7b	1135.26215	-1.12660881	0.327437399	-3.440684581	0.000580245	0.02482043	Down	Down	6.14614865
Tmem120a	23.73684862	-3.138249043	0.834385124	-3.76115172	0.000169133	0.010160767	Down	Down	-0.091897297
Zfp68	3472.296507	-1.72952921	0.375177995	-4.609889789	4.0288249233223e-06	0.000533052	Down	Down	7.543726657
LOC100041806	455.2944826	-1.774919177	0.257455421	-6.894083521	5.42131671091355e-12	2.41010055700373e-09	Down	Down	4.753268806
Kdm7a	971.1872421	-0.761247507	0.224682142	-3.388108645	0.000703764	0.028442295	Down	Down	6.080979873
Gm38794	317.3892682	-1.494179053	0.248775265	-6.006139934	1.89992230462284e-09	5.31515028779541e-07	Down	Down	4.327108655
Gm31579	1241.5139	-1.50695691	0.227355565	-6.628194528	3.39817468281976e-11	1.34883262231639e-08	Down	Down	6.291012746
Paip2b	2355.743394	-1.201534972	0.340472706	-3.529019952	0.000417102	0.019642661	Down	Down	7.16220518
Gm1965	33891.23879	-0.748502671	0.237459316	-3.152130156	0.00162084	0.049084514	Down	Down	11.18972461
Rassf4	69.05383885	-6.614780688	0.924679853	-7.153590152	8.45372196530852e-13	4.08498547488865e-10	Down	Down	0.368021676
Tmem72	815.1879346	-1.378161381	0.317556173	-4.339897938	1.42548907145908e-05	0.001568603	Down	Down	5.633071608
Atp6v1e1	111.587841	-1.78393697	0.537628024	-3.31816217	0.000906119	0.033680943	Down	Down	2.399097425
Foxm1	281.1462214	-2.031318714	0.506862057	-4.007636174	6.13295011064126e-05	0.004834157	Down	Down	3.686877583
Lmo3	136.6438659	-1.415214242	0.384863896	-3.677181089	0.000235826	0.012975079	Down	Down	3.024641764
D6Ertd474e	5643.417085	-1.444658401	0.192720492	-7.496132782	6.57282086156381e-14	3.65251655277101e-11	Down	Down	8.508414667
Sspn	628.2937509	-1.274683401	0.277437779	-4.594483876	4.3382166874962e-06	0.000560639	Down	Down	5.325976242
Ccdc91	124.1819147	-1.845973603	0.568831292	-3.245204033	0.001173665	0.039758018	Down	Down	2.453376322
Ube2s	111.2679602	-1.429863255	0.446914883	-3.199408453	0.001377099	0.044127418	Down	Down	2.651494062
Fiz1	733.7155318	-1.546202246	0.434355978	-3.559758183	0.000371196	0.018094198	Down	Down	5.268078363
Aurkc	2081.506619	-1.274580239	0.301352256	-4.22953608	2.34173721370625e-05	0.002344691	Down	Down	7.017885261
Zfp296	606.885874	-0.906221089	0.271583238	-3.336807875	0.000847465	0.031927888	Down	Down	5.348635486
Ethe1	139.3328443	-1.24524564	0.318740702	-3.906766951	9.3539291882951e-05	0.006930638	Down	Down	3.153177924
Lypd3	132.4500149	-5.116345095	0.592858283	-8.629963081	6.13717798515494e-18	6.8208596127012e-15	Down	Down	1.488221485
Samd4b	150.5283969	-1.390332227	0.430199401	-3.231832082	0.001229993	0.040806399	Down	Down	3.102700042
U2af1l4	513.1505812	-1.795867905	0.513017062	-3.500600735	0.000464211	0.02114442	Down	Down	4.529687139
Fam187b	45.14857099	-1.897840712	0.568628226	-3.337577396	0.000845122	0.031927888	Down	Down	1.152607344
Ftl1	643.9708741	-1.09979768	0.343166088	-3.204855372	0.001351304	0.043531561	Down	Down	5.322011099
Bcat2	409.8151127	-3.818398388	0.454483371	-8.401623984	4.40345914409795e-17	4.44909499340951e-14	Down	Down	3.612983762
Gm34121	41.14251262	-2.29573945	0.729721846	-3.146047309	0.001654932	0.049738794	Down	Down	0.806003098
Homer2	98.39494859	-2.664985261	0.424590725	-6.276597914	3.46061486548907e-10	1.13121392985428e-07	Down	Down	2.193773099
Uvrag	244.293996	-1.224547698	0.372695538	-3.28565162	0.001017468	0.036401344	Down	Down	3.896799166
Pold3	939.3292762	-1.585610361	0.419325341	-3.781336843	0.000155988	0.009685226	Down	Down	5.635137154
Mrpl48	95.82317834	-1.689559241	0.488144304	-3.461188067	0.000537797	0.023351981	Down	Down	2.318890326
Anapc15	779.5699626	-1.696886853	0.532829221	-3.184673038	0.001449176	0.045099307	Down	Down	5.096963927
A730082K24Rik	1353.173372	-1.295947472	0.409293064	-3.166306944	0.001543878	0.04739961	Down	Down	6.241383737
Cdr2	534.9605797	-1.459476731	0.321809575	-4.535218473	5.75438886140325e-06	0.000718587	Down	Down	5.008340061
Ubfd1	2339.777801	-0.70988829	0.18101498	-3.921710181	8.79227072353471e-05	0.00660252	Down	Down	7.378819706
Plekha1	293.7874892	-1.316423064	0.325177299	-4.048323999	5.1585703678288e-05	0.004246841	Down	Down	4.188882887
Fank1	249.2295476	-1.116618832	0.329559937	-3.388211693	0.000703499	0.028442295	Down	Down	3.991006824
Lsp1	706.980698	-1.346880329	0.402204291	-3.348746795	0.000811779	0.030897661	Down	Down	5.317372416
Trim60	7924.154114	-1.082204622	0.326308054	-3.316512135	0.000911486	0.033767529	Down	Down	8.949481925
Fam32a	594.4556369	-1.023876711	0.274783457	-3.726122099	0.000194448	0.011255717	Down	Down	5.297380205
Lsm6	147.0491601	-1.664147233	0.520204331	-3.199026103	0.001378927	0.044127418	Down	Down	2.82378768
Phkb	55.13800998	-3.307122671	0.911153097	-3.629601526	0.000283859	0.014881178	Down	Down	0.443930032
Gm30052	133.5478146	-0.770716914	0.222677082	-3.461141603	0.00053789	0.023351981	Down	Down	3.259221907
Rp9	114.2153811	-2.125635636	0.364784141	-5.82710539	5.63969996201153e-09	1.33360905059141e-06	Down	Down	2.625033722
Ubash3b	287.4977261	-1.212786036	0.356612495	-3.400851211	0.000671764	0.027562193	Down	Down	4.139711719
Arhgef12	250.517139	-1.362146203	0.380637599	-3.578590785	0.000345452	0.017216826	Down	Down	3.88457014
Aagab	254.730715	-1.932303716	0.533096487	-3.624679139	0.00028932	0.014955847	Down	Down	3.474633582
Myzap	64.58952575	-1.677166092	0.432630726	-3.876668923	0.000105896	0.007402085	Down	Down	1.896726748
Gpd1l	2240.224469	-0.984119909	0.270327839	-3.640468222	0.000272143	0.014541317	Down	Down	7.210332106
Lars2	6885.717899	-2.176223358	0.54833341	-3.968795845	7.22367351889446e-05	0.005536821	Down	Down	8.023411499
ND1	6423.426222	-2.120624677	0.38587634	-5.495606898	3.89368992870318e-08	8.16499431464285e-06	Down	Down	8.294633866
ND2	2431.337486	-2.006971856	0.392111908	-5.118364969	3.08195770871646e-07	5.80557253808046e-05	Down	Down	6.923717918
COX1	14426.59443	-1.314712739	0.305502389	-4.303445036	1.68162581327339e-05	0.001832313	Down	Down	9.792366721
ND4	2403.879065	-1.57192342	0.29822737	-5.270889188	1.35764421475815e-07	2.60152720738312e-05	Down	Down	7.159337
ND5	3642.855035	-1.902765608	0.325342162	-5.848506076	4.96007527951021e-09	1.22502837014392e-06	Down	Down	7.633541937
ND6	306.049831	-1.542955828	0.436664022	-3.53350803	0.000410084	0.01947722	Down	Down	4.034034073
CYTB	11256.41334	-0.917191439	0.207670009	-4.416581109	1.00274285081547e-05	0.001173104	Down	Down	9.598183068
Cdk16	1185.987793	-0.850560562	0.222383277	-3.824750555	0.000130905	0.008558078	Down	Down	6.356970805
Prps2	59.00736644	-4.186171391	0.898649071	-4.658293793	3.18840964102989e-06	0.00044295	Down	Down	0.642007113
Il17f	280.0330123	2.705820636	0.678760126	3.986416601	6.7078690821557e-05	0.005177171	Up	Up	3.205115924
Khdc1c	1701.035607	3.980020911	0.344612631	11.54926011	7.44586662681075e-31	2.06883404225937e-27	Up	Up	5.769716215
Rnf25	873.2715719	0.66774165	0.173814485	3.841691621	0.000122189	0.00828056	Up	Up	5.970522538
Stk36	272.7219041	2.171865346	0.669218535	3.245375365	0.001172959	0.039758018	Up	Up	3.288136751
Epha4	846.2941696	0.842933017	0.260145592	3.240235633	0.00119431	0.039980593	Up	Up	5.84432933
Sgpp2	81.35284657	3.618325217	0.929560841	3.892510374	9.92122556838174e-05	0.00720683	Up	Up	0.682146027
A530040E14Rik	199.2082897	1.56083093	0.370339325	4.214596794	2.50224820628123e-05	0.002428385	Up	Up	3.538211421
Gm35498	125.9041448	1.734607917	0.414559828	4.184216125	2.86151775650728e-05	0.00274163	Up	Up	2.800238664
LOC102634459	89.07874653	1.863123598	0.414237104	4.497722637	6.86852206731347e-06	0.000838865	Up	Up	2.306570104
Stk25	1936.231878	0.809649719	0.217624091	3.720404826	0.000198904	0.011396813	Up	Up	7.071633805
Dbi	262.7846313	1.001949199	0.306866478	3.265098247	0.001094261	0.037816868	Up	Up	4.111217523
Selp	569.7993854	0.745476501	0.220236588	3.384889439	0.000712069	0.028547282	Up	Up	5.321293076
Cdc42bpa	524.8839097	0.601477282	0.171999906	3.496962842	0.000470587	0.02134738	Up	Up	5.248409525
Taf1a	846.7526151	0.740037074	0.231717254	3.193707242	0.001404585	0.044519649	Up	Up	5.882915491
B020014A21Rik	21.39170942	3.725290068	0.907151749	4.10657872	4.01562648986793e-05	0.003623823	Up	Up	-0.484714308
Med23	440.4498845	0.799571946	0.252154961	3.170954655	0.001519389	0.046776966	Up	Up	4.924368093
Lama2	235.7384373	0.987830488	0.231432294	4.268334689	1.96937692741995e-05	0.002095741	Up	Up	4.023643322
Arid5b	658.8988307	4.14797383	0.814267612	5.094116195	3.50371842284595e-07	6.2806978308887e-05	Up	Up	3.60208707
Fam13c	1629.042467	1.704298144	0.212289697	8.028171716	9.89359401989487e-16	7.33049359580744e-13	Up	Up	6.64983631
1190007I07Rik	17.5903326	3.386932465	0.732676972	4.622681745	3.78810669920459e-06	0.000519766	Up	Up	-0.321380109
Fgd6	1799.888208	0.796522116	0.250111115	3.184673	0.001449177	0.045099307	Up	Up	6.942631862
Dhx33	93.78473736	2.202812187	0.671323579	3.281297207	0.001033308	0.036573838	Up	Up	1.945216306
Ccl2	10.34010342	3.568092949	1.048496141	3.403057779	0.000666362	0.027531397	Up	Up	-1.028685135
AA465934	37.58682868	5.305653663	0.893061131	5.940974787	2.83332193206387e-09	7.32314882626927e-07	Up	Up	-0.179643093
Stxbp4	164.2920587	1.036106693	0.319530015	3.242595822	0.001184461	0.039872702	Up	Up	3.432228663
Atp6v0a1	195.2537472	1.308004242	0.398015108	3.286318069	0.001015063	0.036401344	Up	Up	3.519137492
Gjc1	18.0012507	4.204630042	1.125646586	3.735302086	0.00018749	0.011089438	Up	Up	-0.848322893
Cd300c	44.9043501	1.640797996	0.449349745	3.651494219	0.000260719	0.014066168	Up	Up	1.412912684
0610009L18Rik	25.03739998	3.059681208	0.747621148	4.092555721	4.26644677284125e-05	0.003728279	Up	Up	0.083357638
Hist1h1a	181.5124328	1.348130955	0.423058744	3.186628272	0.001439416	0.045099307	Up	Up	3.347920258
Gmds	420.1377463	1.159658518	0.23677292	4.897766681	9.69320323386263e-07	0.000156131	Up	Up	4.811149122
Adtrp	106.460538	1.494917235	0.38371144	3.895941269	9.78180922853753e-05	0.007199671	Up	Up	2.670876142
Edn1	187.3191468	1.953073571	0.422864681	4.618672735	3.86202407447987e-06	0.000523446	Up	Up	3.277478192
Agtpbp1	2061.104355	1.172439305	0.209377739	5.599636851	2.14801304561907e-08	4.77460339780208e-06	Up	Up	7.108567587
Gm35333	133.1257608	2.50978245	0.537547031	4.668954165	3.02736905430745e-06	0.000425901	Up	Up	2.465861644
Dhfr	293.4463523	0.907503173	0.282452407	3.2129419	0.001313829	0.042730732	Up	Up	4.306234847
Ube2e1	253.8109147	0.911947	0.259838275	3.509671549	0.000448661	0.020605013	Up	Up	4.119127075
Il17rd	713.8727081	0.904931895	0.27544578	3.285335848	0.001018609	0.036401344	Up	Up	5.578116804
Ktn1	701.8122507	0.780299772	0.207133276	3.767138665	0.000165129	0.009974168	Up	Up	5.624525064
Mtmr6	325.7187913	1.456047204	0.44546876	3.268573097	0.001080913	0.037541443	Up	Up	4.095668892
Bin3	1454.444389	0.63105619	0.191301828	3.298746266	0.000971177	0.035389035	Up	Up	6.698399384
Ubac2	2153.388335	0.818752255	0.241943457	3.384064471	0.000714212	0.028547282	Up	Up	7.204967449
Zfr	1745.144909	0.893166954	0.16678021	5.355353346	8.53893811549547e-08	1.72548651301121e-05	Up	Up	6.940351894
Klf10	139.6642232	2.184799862	0.661321522	3.303687828	0.00095422	0.034885538	Up	Up	2.356057382
Sept3	261.0314821	3.521178317	0.784151324	4.49043215	7.1078814725229e-06	0.000852805	Up	Up	2.481577911
Pnpla3	25815.49552	1.223109416	0.319057844	3.833503666	0.000126331	0.008425633	Up	Up	10.63789046
Gtsf1	153.2406615	1.318924509	0.321297017	4.105000795	4.04313490079737e-05	0.003623823	Up	Up	3.282059796
Pigx	152.8088109	0.974845374	0.277443465	3.513672135	0.000441958	0.020381414	Up	Up	3.381149872
C330027C09Rik	533.1939703	0.855022226	0.257488268	3.320625951	0.000898158	0.033497082	Up	Up	5.185691968
1700010I14Rik	158.0165307	1.316217542	0.311724497	4.22237442	2.4174209249519e-05	0.00237763	Up	Up	3.331267158
Gm10512	93.79287417	2.48767719	0.63338623	3.927583313	8.58037020875405e-05	0.006487227	Up	Up	1.821921842
Gm41533	223.1595153	2.526033162	0.409806788	6.163961249	7.09473121256409e-10	2.19030118601215e-07	Up	Up	3.369986646
Hmga1	332.7288628	2.059671211	0.271260657	7.592959606	3.12680042564501e-14	1.82901368055888e-11	Up	Up	4.230162023
Btbd9	212.1067019	0.959038935	0.238797208	4.0161229	5.9163410789522e-05	0.00469673	Up	Up	3.872980114
Dnah8	634.4483226	0.84720927	0.194537424	4.35499377	1.33070702417418e-05	0.001478948	Up	Up	5.478771485
Zfp955a	576.5130993	0.805316272	0.220096137	3.658929597	0.000253271	0.013798298	Up	Up	5.330453622
H2-T-ps	32.96208214	2.540286898	0.614201494	4.135917809	3.53538724572981e-05	0.003247297	Up	Up	0.696431552
H2-T10	155.3465995	3.321976928	0.452861686	7.335522152	2.20858705448634e-13	1.11573802379824e-10	Up	Up	2.547208965
Mad2l1bp	702.8809525	1.033274259	0.247144962	4.180842896	2.90430482876033e-05	0.002758841	Up	Up	5.560738673
Med20	2496.738565	0.714163223	0.168240219	4.2449019	2.1868907443696e-05	0.002249467	Up	Up	7.478823899
Gm17830	53.44641177	4.693866566	0.947397145	4.954486715	7.25214711743803e-07	0.000120299	Up	Up	0.338540834
Cdc42ep3	62.75888948	3.214335196	0.679217308	4.732410614	2.21869017647862e-06	0.000339051	Up	Up	1.090914306
Osbpl1a	96.85667769	1.162654661	0.35424411	3.282071956	0.001030473	0.036573838	Up	Up	2.642024334
Ercc3	43.27663946	1.953252523	0.554323757	3.523667348	0.000425618	0.019875298	Up	Up	1.22945412
Kif20a	1358.979179	0.80230935	0.251941399	3.184507797	0.001450004	0.045099307	Up	Up	6.53698682
Nars	773.9372334	0.625848008	0.192900217	3.244413178	0.001176929	0.039758018	Up	Up	5.791909127
Slc14a1	98.1491461	6.900307385	0.632770837	10.90490741	1.09204391095877e-27	2.02282933773263e-24	Up	Up	0.804230184
Incenp	791.7474131	0.769998836	0.228250963	3.373474646	0.000742259	0.028844281	Up	Up	5.784831175
Cep78	262.5739672	0.764471589	0.210894349	3.624903139	0.00028907	0.014955847	Up	Up	4.221620006
Gna14	615.6458987	1.812977393	0.41540319	4.364380046	1.27483779462346e-05	0.001439001	Up	Up	4.990705915
Sgms1	547.4558542	0.735460453	0.214423792	3.429938653	0.000603718	0.025620725	Up	Up	5.269581946
Pdlim1	992.1797158	0.725184684	0.214001394	3.388691399	0.00070227	0.028442295	Up	Up	6.12364426
Atrnl1	260.0823474	2.586560511	0.702661434	3.681090757	0.000232238	0.012905483	Up	Up	3.082890117
Kcnk18	135.4600159	9.612076134	0.790584543	12.1581888	5.18965561323272e-34	2.88389162427342e-30	Up	Up	0.777049204
Tbpl2	188.3177724	1.038506086	0.27556209	3.768682723	0.000164111	0.009966849	Up	Up	3.665666412
Sh2d3c	599.3108633	0.789278597	0.222559792	3.546366521	0.000390583	0.018873628	Up	Up	5.387055679
Gca	77.91958056	2.608327784	0.815498854	3.198444451	0.001381711	0.044127418	Up	Up	1.262305743
Agbl2	293.5780284	5.707051934	0.747510167	7.63474824	2.2626212971052e-14	1.39704294977929e-11	Up	Up	2.055958055
Ldlrad3	1827.121499	0.9719465	0.250643195	3.877809247	0.000105401	0.007402085	Up	Up	6.938310801
Ivd	267.2491522	1.92981075	0.363862709	5.303678294	1.13492249198143e-07	2.25241581712171e-05	Up	Up	3.858755115
Pdrg1	235.7596925	0.911544064	0.233187724	3.909056828	9.2657167511237e-05	0.006911354	Up	Up	4.152875757
Aurka	2349.969077	1.049665757	0.273339006	3.84016087	0.000122954	0.008281864	Up	Up	7.267163871
Tfap2c	348.5732363	1.281780445	0.291100302	4.403226088	1.06652917096157e-05	0.00123473	Up	Up	4.475316396
Gnas	469.1044106	0.720231435	0.224129523	3.213460799	0.001311457	0.042730732	Up	Up	5.04384567
LOC100038947	8.571574758	3.536324648	1.005262112	3.517813517	0.000435118	0.02014959	Up	Up	-1.183847558
Glrb	12.86388808	5.484515661	1.073119528	5.110815263	3.20771535828896e-07	5.84435221180714e-05	Up	Up	-1.06124815
Tram1l1	43.74456909	3.345332582	1.042648893	3.208493871	0.001334322	0.043109446	Up	Up	0.271710122
Lef1	484.5700099	0.691680846	0.203452254	3.399720728	0.000674547	0.027562193	Up	Up	5.107114267
Sgms2	125.4803296	1.607513428	0.510954071	3.146101618	0.001654625	0.049738794	Up	Up	2.695446523
Manba	2983.901936	1.491176278	0.347626575	4.289592293	1.79001416337258e-05	0.001931477	Up	Up	7.434394771
Stra6l	598.5264742	0.697241668	0.215575411	3.234328373	0.001219292	0.040572482	Up	Up	5.401575432
Inadl	336.3429088	1.58417985	0.261888904	6.04905297	1.45699753290907e-09	4.26133436335563e-07	Up	Up	4.384382083
C130073F10Rik	532.763459	1.135766094	0.240175994	4.728890998	2.25749534349787e-06	0.000339051	Up	Up	5.152905387
Acot11	29.86188731	1.80986591	0.568431336	3.18396576	0.001452722	0.045099307	Up	Up	0.715898854
1700086P04Rik	14.77560988	2.515929547	0.657608552	3.825877169	0.000130307	0.008558078	Up	Up	-0.35225367
Srsf4	65.8006184	0.8813039	0.269574818	3.269236744	0.00107838	0.037541443	Up	Up	2.225617802
Iffo2	19.76603925	4.159443178	1.024465799	4.060109356	4.9049737522792e-05	0.004161365	Up	Up	-0.581767873
Dhrs3	95.98157476	1.695944174	0.464795476	3.648796646	0.000263472	0.014146004	Up	Up	2.471762114
2610305D13Rik	180.4440808	1.577799011	0.371552685	4.246501443	2.17134382665094e-05	0.002249467	Up	Up	3.394218648
Gm13157	326.8629596	1.127560404	0.352699365	3.196944806	0.001388915	0.044230376	Up	Up	4.342784363
Crot	18.46497403	4.386485697	1.255558032	3.493654285	0.000476458	0.021438662	Up	Up	-0.862784287
Slc35f6	554.6506901	0.877497309	0.277936436	3.157187025	0.001592991	0.048505497	Up	Up	5.220039991
Stk32b	262.477869	1.110294792	0.313485937	3.541769056	0.000397453	0.018958351	Up	Up	4.083242549
Ccng2	554.4798335	0.992983529	0.278066324	3.571031242	0.000355578	0.017486279	Up	Up	5.200894131
Agpat9	257.7957006	1.619239432	0.379467262	4.267138685	1.9799608212646e-05	0.002095741	Up	Up	3.8814044
Gm17202	73.73085895	4.490224241	0.684676387	6.558170144	5.44720389861798e-11	1.95291045578194e-08	Up	Up	0.99863903
Anapc7	336.03102	0.855298585	0.25295771	3.381191995	0.000721721	0.028547282	Up	Up	4.528162249
Asz1	296.918612	0.771178773	0.21272715	3.625201455	0.000288736	0.014955847	Up	Up	4.393691434
Grm8	73.83923022	2.158114657	0.557226042	3.872960869	0.000107521	0.007468684	Up	Up	1.753103686
Tuba3a	611.8827983	1.08627643	0.270266925	4.019272538	5.83781111010176e-05	0.004667729	Up	Up	5.333281882
Ptpro	77.74230364	3.990208861	0.901219249	4.427567284	9.53018490264512e-06	0.001126792	Up	Up	0.857338433
Psg20	492.376861	1.17004929	0.338567179	3.455885165	0.000548489	0.023719479	Up	Up	4.921348829
Zfp473	556.7741644	1.587371564	0.265361772	5.981915003	2.20529348829082e-09	5.83562662592005e-07	Up	Up	5.095287387
Hps5	521.1888287	3.086073529	0.504436758	6.117860131	9.48402512631587e-10	2.84879608794256e-07	Up	Up	4.211017202
Ptpn5	86.29773412	2.347529422	0.721028942	3.255804703	0.001130715	0.038586399	Up	Up	1.667588321
Nsmce1	1373.453103	1.05525808	0.25814677	4.087822125	4.35441813210317e-05	0.003751551	Up	Up	6.508416149
Brf2	575.5401951	1.029225008	0.286257265	3.595454625	0.000323826	0.016483096	Up	Up	5.241325114
Rnf122	1294.804355	1.034333085	0.303366751	3.409513676	0.000650788	0.027191201	Up	Up	6.379929806
7420700N18Rik	63.92557833	5.891099819	0.624108591	9.439222444	3.75555878869043e-21	5.96275433964364e-18	Up	Up	0.439403148
Tex15	369.1308427	1.428493641	0.436804233	3.270329211	0.001074224	0.037541443	Up	Up	4.327933052
Mtus1	6888.330563	1.077456943	0.320715606	3.359540115	0.000780723	0.030128324	Up	Up	8.758241196
Cenpu	203.6847998	1.082394292	0.278784898	3.882542775	0.00010337	0.007402085	Up	Up	3.764367856
Msmo1	637.6215313	1.43095743	0.406764648	3.517900181	0.000434976	0.02014959	Up	Up	5.159512991
Lzts1	305.6962338	4.379806227	0.555139657	7.889557464	3.03259970808161e-15	2.10651957222619e-12	Up	Up	2.758627302
Rfxank	83.37733221	2.630539679	0.752474821	3.495850764	0.000472553	0.021349403	Up	Up	1.390552511
Bst2	151.0643177	1.719358297	0.413417133	4.15889464	3.19791352821954e-05	0.00299289	Up	Up	3.052810897
Zfp961	516.054584	1.694731712	0.2207725	7.676371422	1.63658161567158e-14	1.069939298622e-11	Up	Up	4.997083977
Scoc	358.8865071	2.085208804	0.283425956	7.357155397	1.87870602882329e-13	9.94282800206765e-11	Up	Up	4.323106828
Rln3	96.07473069	4.127573342	0.594224906	6.946146652	3.75398535609497e-12	1.73840805198498e-09	Up	Up	1.460086692
Tox3	139.2065746	9.340162446	0.738492012	12.64761472	1.15323105207002e-36	1.28170099127062e-32	Up	Up	0.877241554
Tex12	162.0385206	1.525054899	0.254127969	6.001129688	1.95949400563502e-09	5.31515028779541e-07	Up	Up	3.375852701
Hmgn3	25.94048474	2.523422163	0.756075383	3.337527208	0.000845274	0.031927888	Up	Up	0.041495182
LOC102640468	418.2707235	1.038818567	0.302969691	3.428787094	0.000606285	0.025620725	Up	Up	4.766841668
Pja1	584.5983811	0.659811419	0.194863728	3.386014554	0.000709156	0.028547282	Up	Up	5.384547522
Arxes1	106.2856007	1.599152566	0.483840255	3.305125088	0.00094934	0.034821673	Up	Up	2.576102339
Cldn34b2	230.2990663	1.636674308	0.357552864	4.577433077	4.70716307654201e-06	0.000594493	Up	Up	3.740269522
Pdha1	117.3724142	1.370013651	0.424903952	3.224290209	0.001262853	0.041624779	Up	Up	2.717855204
