## Supplementary Table 8 for "In Vitro Fertilization Accelerates Female Reproductive Aging Through Early Ovarian Failure"

Supplementary Table 8: Differentially Expressed Genes in 100 cumulus cells at 12 weeks, comparison of IVF vs Naturals using R package DeSeq2
	baseMean	log2FoldChange	lfcSE	stat	pvalue	padj	DEG	DE.Call	logCPM
Efhd1	105.8794979	-1.443699622	0.390000671	-3.701787533	0.000214086	0.007006353	Down	Down	4.132665333
Pam	178.4174389	-1.139552239	0.293638574	-3.880798841	0.000104114	0.003780823	Down	Down	4.944163202
Marco	21.0846685	-5.622838856	1.305277181	-4.30777381	1.64905892331027e-05	0.000766812	Down	Down	1.055248853
Nucks1	132.5593868	-1.092609938	0.337218526	-3.240064984	0.001195025	0.028597437	Down	Down	4.52986367
Chil1	22.47435915	-3.277029682	0.958901128	-3.417484437	0.000632027	0.016891957	Down	Down	1.474048591
Rgs2	1696.49198	-0.853270707	0.12898786	-6.615124153	3.71240041171655e-11	5.3082685387032e-09	Down	Down	8.223293234
Gm5532	6.294788985	-6.353700652	2.079523985	-3.055363005	0.002247883	0.047242587	Down	Down	0.053663127
F11r	3552.389508	-1.047863472	0.110521816	-9.481055512	2.51723764022862e-21	9.28548993023639e-19	Down	Down	9.257797777
Hmga2-ps1	119.999792	-1.1027886	0.351653343	-3.136010568	0.00171263	0.038338118	Down	Down	4.388055661
Vnn3	31.2643848	-2.774951878	0.761106458	-3.645944466	0.000266412	0.008465226	Down	Down	2.082681189
Vnn1	2647.349193	-1.782241909	0.154672875	-11.52265326	1.01438496923032e-30	7.73569977535038e-28	Down	Down	8.657482823
Arg1	85.09399881	-1.765363111	0.522236033	-3.380393152	0.000723822	0.018975451	Down	Down	3.650399313
Tspyl1	691.4237922	-1.045305736	0.206604932	-5.059442311	4.20484465159617e-07	2.95967878935447e-05	Down	Down	6.886072051
Marcks	1657.195165	-1.206180133	0.159377733	-7.568059282	3.78841110513013e-14	7.2226057719306e-12	Down	Down	8.120763846
Gja1	15147.5282	-0.714169298	0.096750359	-7.381567415	1.56436767614556e-13	2.79606278866079e-11	Down	Down	11.39855112
Col18a1	514.239966	-0.722788822	0.196864643	-3.671501452	0.00024113	0.007726282	Down	Down	6.519328313
Pfkl	3641.214332	-0.769087296	0.127393307	-6.037109137	1.56899613163756e-09	1.70930921426687e-07	Down	Down	9.332018661
Hsp90b1	7744.543376	-0.762837612	0.13922456	-5.479188518	4.27280923311374e-08	3.73104311584642e-06	Down	Down	10.41539274
Tmtc2	59.83535484	-1.623227606	0.499490544	-3.249766435	0.001154998	0.0279324	Down	Down	3.304446244
Lyz2	4940.248023	-2.702191343	0.811399336	-3.330285375	0.00086757	0.022053634	Down	Down	9.145667121
Lyz1	396.6930985	-3.804468756	1.246698099	-3.051635965	0.002275979	0.047508994	Down	Down	4.900408351
Rap1b	839.067802	-0.944888794	0.168773544	-5.598559881	2.16139746163733e-08	1.97793804509355e-06	Down	Down	7.192464857
Shmt2	896.2706443	-0.657966548	0.160385449	-4.102407983	4.08872481811695e-05	0.001700761	Down	Down	7.327482232
Tug1	373.9104914	-1.068456515	0.25781313	-4.14430606	3.40844272937793e-05	0.00147129	Down	Down	5.991789192
Actr2	519.4415661	-1.029720709	0.203547411	-5.058874028	4.21739350174647e-07	2.95967878935447e-05	Down	Down	6.486515549
Sptbn1	1039.373964	-0.604959335	0.14826855	-4.080159517	4.50048058743899e-05	0.001838607	Down	Down	7.547928046
Canx	3787.985526	-0.61837109	0.123462507	-5.008573894	5.48348226536305e-07	3.73366390675523e-05	Down	Down	9.407583788
P4ha2	186.6464168	-1.617310482	0.292793404	-5.52372581	3.31885264156861e-08	2.96596526303932e-06	Down	Down	4.904700425
Gpx3	1540.405705	-1.911775261	0.136112744	-14.04552725	8.20554119864728e-45	1.34090265387609e-41	Down	Down	7.85092002
2610507I01Rik	32.34504542	-2.581483817	0.83447022	-3.093560146	0.001977705	0.042846521	Down	Down	2.033943343
Alkbh5	746.4282372	-0.818050939	0.203365597	-4.022563071	5.75682313984994e-05	0.00222474	Down	Down	7.030875028
Ubb	41737.2601	-0.93802657	0.100938513	-9.293049241	1.499302264461e-20	5.19712684944525e-18	Down	Down	12.82836301
Pfas	206.1017949	-0.88983596	0.274146862	-3.245836749	0.00117106	0.028261081	Down	Down	5.190904839
Kdm6b	480.6419899	-0.629249305	0.204411287	-3.078349121	0.002081509	0.044756357	Down	Down	6.431784465
Cd68	71.27134065	-1.8020194	0.535977753	-3.362116036	0.000773476	0.020017632	Down	Down	3.429438363
Polr2a	854.473121	-0.815416295	0.177064885	-4.605183558	4.12102197355052e-06	0.00022236	Down	Down	7.234350503
Ywhae	2504.423441	-0.893135238	0.128262739	-6.963325808	3.32332017561328e-12	5.2075971902521e-10	Down	Down	8.776558596
Ccl9	39.14062859	-2.387449026	0.684598575	-3.487370722	0.000487795	0.013845865	Down	Down	2.468940718
Ccl6	441.0274252	-3.278229735	0.763687152	-4.292634395	1.76565610833968e-05	0.000804675	Down	Down	5.474436301
Wfdc17	282.9208155	-4.353261296	0.318382165	-13.67306897	1.47059594693341e-42	2.10276837962141e-39	Down	Down	4.496613678
Vmp1	3840.662528	-0.629147853	0.126971113	-4.955047155	7.23127500829982e-07	4.80921830348498e-05	Down	Down	9.425430241
Cltc	678.3210549	-0.743214133	0.214704131	-3.461573518	0.000537027	0.014802546	Down	Down	6.900105943
Gm33742	12.86343876	-7.384857025	1.784949299	-4.13729232	3.51428282017556e-05	0.001505614	Down	Down	0.519368125
Ypel2	153.1442678	-1.420002364	0.32990017	-4.304339592	1.67484590959697e-05	0.000771244	Down	Down	4.663052031
Msi2	487.0529575	-1.028361977	0.197345703	-5.210967155	1.87858712006081e-07	1.47186014153258e-05	Down	Down	6.398384772
Ptrf	1586.77942	-0.723286599	0.142900785	-5.06145995	4.160581451199e-07	2.95608020001648e-05	Down	Down	8.141184044
Vat1	437.8536888	-0.915837115	0.214443223	-4.270767338	1.94801551461939e-05	0.000880765	Down	Down	6.259846584
Itgb3	957.8128739	-1.260318194	0.190838647	-6.604103583	3.99929834055247e-11	5.64789798982465e-09	Down	Down	7.314611644
Cd79b	35.47687083	-2.468578154	0.713371214	-3.46043982	0.000539294	0.014829282	Down	Down	2.321000632
Cd300lb	6.842510569	-6.474483981	2.039867205	-3.173973269	0.001503675	0.034332421	Down	Down	0.09700625
Srsf2	556.1867401	-1.672716476	0.216427443	-7.728763281	1.08596394712493e-14	2.17935817388808e-12	Down	Down	6.439536708
Cbr2	13.48263247	-7.454406588	1.805499823	-4.12872186	3.64785352435358e-05	0.001545474	Down	Down	0.458857935
Slc16a3	1094.45011	-1.172099408	0.143665597	-8.158525321	3.39139628594298e-16	8.08212127393787e-14	Down	Down	7.539044667
BC068281	66.21925316	-1.510799498	0.486580865	-3.104929945	0.001903241	0.041627483	Down	Down	3.45783407
Hif1a	2040.032432	-0.802260297	0.122802674	-6.532922034	6.44987248175923e-11	8.68001074339339e-09	Down	Down	8.496238331
Snapc1	326.631325	-0.908828953	0.223755052	-4.061713672	4.87138027087961e-05	0.001938449	Down	Down	5.846930508
Zfp36l1	1011.961823	-0.957979185	0.195841061	-4.891615572	1.00011639832751e-06	6.46346411325896e-05	Down	Down	7.446162256
Foxn3	537.8672105	-1.427376558	0.227397311	-6.277016008	3.45132562980773e-10	4.1893482166357e-08	Down	Down	6.44557215
Klf6	408.7847678	-0.879556884	0.206525511	-4.258829239	2.05500374947715e-05	0.00092548	Down	Down	6.171897728
Pfkp	1124.809722	-0.671063869	0.165236191	-4.061240234	4.88127104282484e-05	0.001938449	Down	Down	7.648339932
F13a1	15.23378354	-5.1522788	1.463232901	-3.52116112	0.000429661	0.012404519	Down	Down	0.672176307
Ssr1	717.3943652	-1.222685345	0.170015998	-7.191589972	6.40411107281638e-13	1.10994888730222e-10	Down	Down	6.920071508
Spin1	1447.902119	-0.766806471	0.162431465	-4.720800084	2.34918746750409e-06	0.000135719	Down	Down	7.998378459
Hist1h2al	18.54181679	-5.437230985	1.339064145	-4.060470893	4.89738425921372e-05	0.001938449	Down	Down	0.960218594
4833439L19Rik	434.1876077	-0.808979562	0.24086068	-3.358703303	0.000783091	0.020220716	Down	Down	6.249926717
B4galt7	284.6955451	-0.843545617	0.252602774	-3.339415489	0.000839549	0.021484564	Down	Down	5.65212031
Tgfbi	404.5243783	-1.727509815	0.20879933	-8.273540986	1.30038071906256e-16	3.16490532879928e-14	Down	Down	5.98189229
AA414992	18.91408917	-7.938928042	1.677928792	-4.731385552	2.22992528614109e-06	0.000130553	Down	Down	0.799634337
LOC101056219	1719.504373	-3.288671924	0.146909361	-22.38572068	5.4221907109314e-111	2.06748131807814e-107	Down	Down	7.520764853
Arrdc3	440.6897946	-0.975380227	0.202218241	-4.823403779	1.4112886431798e-06	8.7263409672074e-05	Down	Down	6.264462104
Vcan	1497.893227	-0.935144396	0.147365736	-6.345738283	2.21361278570442e-10	2.81350185063032e-08	Down	Down	8.027869798
Gm1821	13030.41336	-1.060268002	0.104087064	-10.18635706	2.28154071395052e-24	1.0439417690752e-21	Down	Down	11.12879207
Rnase4	135.6409295	-1.18024371	0.348255707	-3.389014697	0.000701443	0.018445519	Down	Down	4.536944266
Mmp14	633.6533487	-0.922971007	0.190993649	-4.832469613	1.34849699512474e-06	8.42921154493544e-05	Down	Down	6.789270697
Gm10364	12.73252222	-7.37263431	1.89124527	-3.898296232	9.68718672451874e-05	0.003540311	Down	Down	0.22135288
Dpysl2	405.2000126	-1.12896311	0.240752348	-4.689312982	2.7412383746782e-06	0.000153711	Down	Down	6.10217004
Elf1	130.1268202	-1.084113562	0.342228585	-3.16780541	0.001535943	0.034791387	Down	Down	4.503530162
Sepp1	129.5080192	-2.159513685	0.427362838	-5.053115275	4.34661372590673e-07	3.03176307381995e-05	Down	Down	4.175268838
Gm35019	9.850970049	-6.998320017	1.86894983	-3.744519999	0.000180739	0.006116785	Down	Down	0.359112597
Deptor	646.4796085	-0.589361828	0.178727314	-3.297547607	0.000975331	0.024253947	Down	Down	6.864453302
Ly6e	176.5931661	-1.309720998	0.363081953	-3.607232435	0.00030948	0.009593893	Down	Down	4.849118326
Dgat1	539.786764	-0.758935898	0.213137077	-3.560787774	0.000369744	0.011101049	Down	Down	6.576345919
Rac2	54.28818762	-1.92643881	0.541972869	-3.554493072	0.000378708	0.011324635	Down	Down	3.084047916
A4galt	142.0901122	-1.74563593	0.339365745	-5.143818895	2.69209067997393e-07	2.02597534790933e-05	Down	Down	4.480111835
Snn	13.2075452	-4.935809199	1.441964027	-3.422976652	0.000619394	0.016593086	Down	Down	0.729007506
Lrrc58	2932.921514	-0.767577307	0.144054682	-5.328374599	9.90955797565693e-08	8.33495835908379e-06	Down	Down	9.016451337
Alcam	354.3245303	-1.261647256	0.245634891	-5.136270542	2.802441454678e-07	2.08163167532868e-05	Down	Down	5.888092742
Pcnp	261.9426933	-0.995989695	0.274117114	-3.633445874	0.000279661	0.008812793	Down	Down	5.50264856
Cpox	100.8666115	-1.392859638	0.396252751	-3.515078786	0.000439624	0.012603643	Down	Down	4.077763577
Nrip1	502.3053158	-0.610502507	0.191517486	-3.187711572	0.001434035	0.033409219	Down	Down	6.500886743
Wrb	389.5497278	-0.857778898	0.213098031	-4.025278378	5.69079540579734e-05	0.002206678	Down	Down	6.104819838
Ezr	1648.955306	-1.182485499	0.13579208	-8.708059435	3.09121220994629e-18	8.62448206575016e-16	Down	Down	8.125448761
Gm36117	28.20644584	-5.025230291	1.023012165	-4.912190159	9.00646389554141e-07	5.92097359201714e-05	Down	Down	1.387135913
H2-Ab1	98.24570635	-3.465219031	0.449137963	-7.715266392	1.20729800542113e-14	2.3810830834504e-12	Down	Down	3.395119184
H2-Aa	145.6417887	-3.753190267	0.47162788	-7.957948259	1.74915465471827e-15	3.84780386448505e-13	Down	Down	3.74649203
H2-Eb1	56.79731877	-2.618635672	0.609663045	-4.295217981	1.74521768850503e-05	0.000798542	Down	Down	2.877112338
H2-D1	9942.145601	-0.997678831	0.283044953	-3.524807003	0.000423791	0.012303934	Down	Down	10.73678853
4833427F10Rik	98.30569099	-1.408965052	0.453542552	-3.106577425	0.001892667	0.041555129	Down	Down	3.987862043
Twsg1	243.4201495	-0.952876651	0.256517891	-3.714659613	0.000203477	0.006805784	Down	Down	5.41817675
Emilin2	449.0550176	-0.675183764	0.205310152	-3.288603888	0.001006856	0.024971048	Down	Down	6.33073676
Prkd3	986.7602743	-0.825494008	0.158245214	-5.216549601	1.82286778798859e-07	1.4380541121932e-05	Down	Down	7.444356679
Mkx	253.2097689	-1.138551604	0.277134568	-4.108298763	3.9858428667391e-05	0.001676252	Down	Down	5.4295023
Colec12	803.1402961	-0.664492594	0.179148785	-3.709166073	0.000207943	0.006894667	Down	Down	7.16431405
Mzb1	7.044899238	-6.513092234	2.021426345	-3.222027976	0.001272867	0.030334013	Down	Down	0.126481552
Rnf14	275.216429	-0.841683253	0.250718312	-3.357087264	0.000787682	0.020247865	Down	Down	5.606417076
Lox	1586.802696	-0.781058577	0.161444913	-4.837926215	1.31200825706601e-06	8.24618816075719e-05	Down	Down	8.127987317
Cd74	661.4893596	-2.591657347	0.236878461	-10.9408738	7.34881792992637e-28	4.67017379446821e-25	Down	Down	6.39076012
Gm41753	114.6999991	-1.8356268	0.375448905	-4.889152093	1.01271231025842e-06	6.50809894216073e-05	Down	Down	4.154834141
8030462N17Rik	794.5263724	-1.189670775	0.19560163	-6.082110749	1.18610589885282e-09	1.35678653769774e-07	Down	Down	7.061260617
Cyb5a	908.8873973	-0.825141013	0.157858314	-5.227098874	1.72190430786719e-07	1.367837734562e-05	Down	Down	7.327330455
Cpt1a	1185.641465	-0.659845133	0.147048542	-4.487260639	7.21447944380084e-06	0.000363553	Down	Down	7.730460434
Neat1	8996.306639	-1.352158227	0.121628713	-11.11709718	1.03587702356666e-28	6.97023368975236e-26	Down	Down	10.53340323
Ms4a1	13.68101191	-7.47160019	1.759977459	-4.245281752	2.18318916837985e-05	0.000975527	Down	Down	0.577755611
Vldlr	613.15597	-0.611701526	0.191738455	-3.190291307	0.001421295	0.033179975	Down	Down	6.782364244
Sgms1	2241.396513	-0.637987721	0.142056692	-4.491078268	7.08635023879571e-06	0.000358676	Down	Down	8.646489484
Tm9sf3	680.9250302	-0.658808801	0.20143552	-3.270569164	0.001073313	0.026290421	Down	Down	6.921584623
Scd2	2213.699115	-0.779430249	0.128258174	-6.077041547	1.22420053351918e-09	1.38649801019068e-07	Down	Down	8.615326856
Trim8	300.5208099	-0.915261038	0.25946582	-3.527482108	0.000419532	0.012211267	Down	Down	5.71273675
Fcna	125.6800247	-4.717643628	0.48084015	-9.811251468	1.00711683473426e-22	3.97255499052594e-20	Down	Down	3.256226522
Lrrc8a	659.715079	-0.841854093	0.174263599	-4.830923359	1.35901313796706e-06	8.44877787239416e-05	Down	Down	6.864402016
Hspa5	8562.282006	-0.708354788	0.100336335	-7.059803289	1.66738472708558e-12	2.80488439604881e-10	Down	Down	10.5763818
Serping1	917.6896796	-10.09557811	0.740232229	-13.63839308	2.36719354137819e-42	3.00870299109167e-39	Down	Down	3.964053185
Ube2l6	250.4681295	-1.790907639	0.262481832	-6.822977521	8.91726139299299e-12	1.34216517203219e-09	Down	Down	5.2768184
Olfr1033	1188.616682	-0.918216796	0.14576753	-6.299186062	2.99212653549751e-10	3.68031563866194e-08	Down	Down	7.700154386
Zfp106	507.2339982	-0.700941042	0.192313547	-3.644782457	0.000267618	0.008480009	Down	Down	6.504355577
Itpripl1	99.9676919	-1.242760421	0.398089179	-3.121814125	0.001797404	0.039923305	Down	Down	4.093928349
Slc20a1	3231.080387	-0.950654085	0.1195795	-7.949975404	1.86548548612552e-15	4.02628084448865e-13	Down	Down	9.135800845
Slc23a2	1402.511748	-0.810390104	0.157638961	-5.140798314	2.73573591804727e-07	2.04536491284593e-05	Down	Down	7.948741829
Thbd	41.24106359	-2.709973642	0.691120432	-3.921130845	8.81343876831998e-05	0.003241702	Down	Down	2.420084187
Cd93	34.39223962	-2.160513985	0.670728406	-3.221145797	0.001276792	0.030364285	Down	Down	2.417501005
Trp53inp2	731.7884979	-1.252107675	0.164638383	-7.605199079	2.84465662812813e-14	5.51525884223012e-12	Down	Down	6.944098432
Edem2	467.1267607	-0.793118007	0.1935553	-4.097630018	4.174017276478e-05	0.001729949	Down	Down	6.376288635
Procr	464.5475498	-2.732771819	0.228962608	-11.93545027	7.73392543208536e-33	6.80525946289419e-30	Down	Down	5.851444504
Dlgap4	379.3839657	-1.002881881	0.211290246	-4.74646559	2.07001920143986e-06	0.000123974	Down	Down	6.046385052
Gm14230	60.22454904	-1.982596398	0.535165797	-3.70463959	0.000211692	0.006978499	Down	Down	3.194085965
Ube2c	370.8856417	-0.971592732	0.215973994	-4.49865613	6.83843653224595e-06	0.000347666	Down	Down	6.017967583
Pgrmc2	119.4262994	-1.384178347	0.355727848	-3.891116067	9.97841835462258e-05	0.003635131	Down	Down	4.326202108
Pcdh10	10.19229373	-7.046853108	1.857043575	-3.794662228	0.000147845	0.005140408	Down	Down	0.37968969
Mgarp	2016.872344	-0.666316831	0.129930781	-5.128244644	2.92456240040629e-07	2.15832705149984e-05	Down	Down	8.495127497
Ssr3	1067.310883	-0.615113056	0.151186205	-4.068579257	4.73006717722465e-05	0.001911917	Down	Down	7.583909141
Cd5l	50.59818024	-3.466249953	0.665616685	-5.207576724	1.91322738440761e-07	1.48880326872372e-05	Down	Down	2.439699113
Rusc1	489.4275511	-0.977239758	0.206817104	-4.72513993	2.29956955257058e-06	0.000133527	Down	Down	6.409642822
Fdps	11561.95	-0.910426803	0.094895172	-9.594026535	8.47129697230221e-22	3.23010553553883e-19	Down	Down	10.98250589
Hcn3	127.9069209	-1.212761636	0.345503679	-3.510126551	0.000447893	0.012808634	Down	Down	4.456085277
Fam189b	351.9026378	-0.934117217	0.241912224	-3.861389076	0.000112744	0.004044959	Down	Down	5.938688539
Ctss	60.0188883	-2.311907865	0.534116862	-4.32846822	1.50149993817133e-05	0.00070392	Down	Down	3.103706512
Notch2	1783.111539	-1.248804489	0.17304836	-7.216505756	5.3340406718295e-13	9.38709096077811e-11	Down	Down	8.211672263
Hsd3b6	440.7471641	-0.825709175	0.203783525	-4.051893679	5.08047526119957e-05	0.001997098	Down	Down	6.286412143
Hao2	262.4446977	-0.893945023	0.2584551	-3.458802024	0.000542584	0.014848357	Down	Down	5.529579617
Cd53	49.25204572	-2.768653685	0.618531843	-4.476170007	7.59939797678284e-06	0.000377954	Down	Down	2.674961876
Ppp3ca	793.4079265	-0.958912088	0.168354865	-5.695778898	1.22809947477906e-08	1.20070340957245e-06	Down	Down	7.110731168
Acadm	725.82135	-0.698037472	0.173155887	-4.031266184	5.54771696658326e-05	0.002165882	Down	Down	7.018738514
Rab2a	1084.376427	-0.614407658	0.154594921	-3.974306888	7.05845045358403e-05	0.002644028	Down	Down	7.605659089
Trp53inp1	200.7993152	-1.307368458	0.279132189	-4.683689341	2.81756941449452e-06	0.000155701	Down	Down	5.080045174
Rbm12b1	69.37053304	-1.603538668	0.460465389	-3.482430397	0.000496884	0.013999656	Down	Down	3.517876433
Fam92a	29.01491194	-2.405797339	0.756439813	-3.180421362	0.00147061	0.033915954	Down	Down	2.105462208
Vcp	1041.886715	-1.084330214	0.145823224	-7.435922647	1.03840592425123e-13	1.88544847103331e-11	Down	Down	7.484413015
Plin2	839.3207779	-1.41869164	0.159930501	-8.870675879	7.27032775493072e-19	2.18855997864875e-16	Down	Down	7.104744958
Nfia	1380.12733	-0.834912229	0.16110099	-5.182539417	2.18885088499044e-07	1.68042048814803e-05	Down	Down	7.921129939
Jak1	319.3954127	-0.957624689	0.231660981	-4.1337332	3.56917785351387e-05	0.001517763	Down	Down	5.804823788
Ak4	151.101693	-1.444986	0.32840354	-4.400031746	1.08235042719291e-05	0.000521123	Down	Down	4.640501452
Leprot	992.8829147	-1.1086034	0.155987494	-7.1070018	1.18590888663328e-12	2.02471817226837e-10	Down	Down	7.408432816
Lepr	62.96916552	-2.400939691	0.568918256	-4.220183948	2.44103058205201e-05	0.001082285	Down	Down	3.09602193
Echdc2	3581.881323	-1.698815812	0.113707748	-14.94019403	1.80449060325839e-50	3.44026133511211e-47	Down	Down	9.125711537
Cap1	544.6321684	-2.348184525	0.216787736	-10.83172216	2.43531418207257e-27	1.46618731203832e-24	Down	Down	6.210582152
Rbbp4	535.297553	-0.735986502	0.191453647	-3.844202044	0.000120945	0.004296564	Down	Down	6.576627753
Zbtb8a	14.24825691	-3.996915355	1.198849068	-3.333960432	0.000856188	0.021812781	Down	Down	0.946482574
Marcksl1	1411.911557	-0.827711753	0.156064818	-5.303640902	1.13515510128323e-07	9.34175482271859e-06	Down	Down	7.956405658
Ptp4a2	14901.14062	-0.848155741	0.109275966	-7.761594578	8.38681401837009e-15	1.74430482829337e-12	Down	Down	11.3549887
Laptm5	50.92826297	-2.102442419	0.567955421	-3.701773662	0.000214098	0.007006353	Down	Down	2.939658201
Paqr7	191.5821922	-1.243353913	0.302986116	-4.1036663	4.06653900431962e-05	0.001698639	Down	Down	5.014573455
Tceb3	258.3963807	-1.069826177	0.265747547	-4.025723621	5.68003719926316e-05	0.002206678	Down	Down	5.47660915
C1qb	124.585025	-2.682600536	0.462764304	-5.796904627	6.75500804057243e-09	6.91790714701482e-07	Down	Down	3.91890864
C1qc	87.32095659	-2.256636352	0.511175277	-4.414603864	1.01195122329713e-05	0.000490496	Down	Down	3.567775849
C1qa	26.91424846	-2.817221511	0.786089683	-3.583842368	0.000338576	0.010300469	Down	Down	1.924017883
Kif1b	593.0595307	-0.724297771	0.214836735	-3.371386982	0.000747907	0.019443887	Down	Down	6.712427645
Cdk6	223.5511022	-1.23674719	0.26668165	-4.637541387	3.52578025859165e-06	0.000192054	Down	Down	5.246972048
Abcb1b	303.6447704	-1.072567596	0.233401891	-4.595368056	4.31986075366413e-06	0.000231995	Down	Down	5.714904143
Pisd	255.6214986	-0.805457832	0.255764599	-3.149215469	0.001637094	0.036936337	Down	Down	5.507037323
Prr14l	444.2964577	-0.624483507	0.205584515	-3.037599918	0.002384703	0.049507479	Down	Down	6.321191564
Htra3	204.2762526	-1.614040085	0.293021055	-5.508273416	3.62370275547848e-08	3.206009099557e-06	Down	Down	5.027461629
Tbc1d1	33.56803402	-2.120335133	0.67468263	-3.14271487	0.001673888	0.037618086	Down	Down	2.397985246
Rbm47	931.5387052	-1.364090913	0.176371867	-7.73417516	1.04075658930965e-14	2.12593118305591e-12	Down	Down	7.259379815
Ccng2	312.1825136	-0.727440944	0.235771555	-3.085363477	0.002033035	0.04387904	Down	Down	5.803123995
Pkd2	127.6753296	-1.112334508	0.349249602	-3.184927058	0.001447905	0.033595507	Down	Down	4.46893302
Acad12	6.467455442	-6.394650205	2.0949901	-3.052353425	0.002270546	0.047482221	Down	Down	-0.004312078
Tmed2	902.3820029	-0.731165097	0.166187057	-4.399651272	1.0842497426947e-05	0.000521123	Down	Down	7.326771435
Ubc	1525.57083	-4.826649939	0.159195444	-30.31902057	6.43681057291296e-202	7.36306761435514e-198	Down	Down	6.68323559
Chst12	421.1767128	-0.900803729	0.270574144	-3.329230642	0.000870863	0.022088241	Down	Down	6.176889016
Hmgb1	627.0562922	-0.870616112	0.177826243	-4.895880933	9.78663119435785e-07	6.36075421774201e-05	Down	Down	6.787164173
Gm8615	66.78920047	-2.720712296	0.511856709	-5.315378795	1.06435677672719e-07	8.8225921514365e-06	Down	Down	3.133162987
Akr1b8	574.949222	-1.138408131	0.184801738	-6.160159223	7.26718385752836e-10	8.39690062083504e-08	Down	Down	6.617772769
Akr1b10	102.6570262	-2.191607142	0.436870729	-5.016603308	5.25930020070851e-07	3.62416475878943e-05	Down	Down	3.867551569
Akr1b7	280.3326761	-2.771741828	0.260268116	-10.64956349	1.75184576463264e-26	1.00196818508164e-23	Down	Down	5.126389339
Zc3hav1	1275.394371	-0.800425718	0.15721629	-5.091239057	3.55731183497993e-07	2.57544873926174e-05	Down	Down	7.814375162
Ezh2	157.8032421	-1.14000227	0.327274534	-3.483321039	0.000495234	0.013987612	Down	Down	4.759226329
Hnrnpa2b1	4999.431676	-0.621745778	0.102887794	-6.042949837	1.51321712587862e-09	1.66439333681976e-07	Down	Down	9.810694903
Gng12	443.8540594	-0.822224029	0.206910285	-3.973819032	7.0729310633786e-05	0.002644028	Down	Down	6.295293167
Reep1	66.572816	-1.801242501	0.490310942	-3.673673883	0.000239088	0.007686397	Down	Down	3.39633844
Arl6ip5	437.2389773	-0.788096165	0.207230499	-3.802993124	0.000142958	0.004985672	Down	Down	6.278689018
Adipor2	2387.76827	-0.600520192	0.130839365	-4.58975165	4.43773691994057e-06	0.000237212	Down	Down	8.744317527
Eno2	58.92302165	-1.855770541	0.523787908	-3.542980879	0.000395631	0.011724423	Down	Down	3.207617018
Cd9	814.0274973	-0.721794256	0.173696256	-4.155496915	3.24581324229233e-05	0.001406396	Down	Down	7.178722529
Tspan11	54.83116833	-2.195380275	0.552250484	-3.975334272	7.02804714780997e-05	0.002644028	Down	Down	3.012325995
Clec2h	6.467455442	-6.394650205	2.0949901	-3.052353425	0.002270546	0.047482221	Down	Down	-0.004312078
Smim10l1	545.4787644	-0.862205851	0.183606056	-4.695955393	2.65363451258016e-06	0.000150272	Down	Down	6.589077134
Emp1	333.5948342	-0.84135292	0.232701504	-3.615588662	0.000299666	0.009340267	Down	Down	5.882000169
Kras	355.7387589	-0.78310111	0.253097204	-3.094072541	0.001974292	0.042846521	Down	Down	5.968689822
Klhl42	91.40748052	-1.620840903	0.446240555	-3.632213358	0.000281001	0.008830677	Down	Down	3.863114546
2810474O19Rik	866.6396621	-0.71428201	0.172687465	-4.136270159	3.52996577274691e-05	0.001506689	Down	Down	7.269134489
Cdc42ep5	130.9866876	-1.295908412	0.356052566	-3.639654742	0.000273004	0.008626771	Down	Down	4.464511571
Zfp780b	58.34889409	-1.8382715	0.522240483	-3.519971281	0.000431594	0.012404519	Down	Down	3.203100716
2200002J24Rik	15.84094955	-5.205319517	1.382044746	-3.766390006	0.000165625	0.005638644	Down	Down	0.855388582
Gys1	315.0518234	-0.833725973	0.246665984	-3.379979516	0.000724912	0.018975451	Down	Down	5.796862811
Furin	458.9680285	-0.616680307	0.194115714	-3.176869579	0.00148874	0.034196171	Down	Down	6.372053231
Iqgap1	990.980485	-1.390280043	0.152354534	-9.125294834	7.15412593961987e-20	2.40694254774446e-17	Down	Down	7.349805045
Ctsc	745.8050962	-1.412452942	0.200650012	-7.039386268	1.93088411822443e-12	3.15534048976704e-10	Down	Down	6.922779857
Kctd14	118.1737986	-7.132578387	0.816612599	-8.734347714	2.45066174637903e-18	7.00827992920742e-16	Down	Down	2.396406405
Serpinh1	6103.328411	-1.075292862	0.122393155	-8.785563691	1.55582365778899e-18	4.56335046703802e-16	Down	Down	10.02936913
Rab6a	279.0717438	-0.865844481	0.249560647	-3.469475227	0.000521476	0.014608274	Down	Down	5.623000655
Gm35082	7.592620823	-6.62171235	1.981460368	-3.341834364	0.000832267	0.021345971	Down	Down	0.183566546
Lyve1	7.457695043	-6.59798383	1.991641807	-3.312836578	0.000923549	0.023252154	Down	Down	0.167089197
Itgam	19.82866626	-2.782031363	0.910657373	-3.054970449	0.002250827	0.047242587	Down	Down	1.561298393
Bnip3	5017.192459	-0.888973106	0.134693373	-6.599976555	4.11222807208249e-11	5.73655816055507e-09	Down	Down	9.774408894
Ifitm3	293.7274135	-0.82687988	0.265800815	-3.110900465	0.001865178	0.041109385	Down	Down	5.690418845
Ctsd	6584.466234	-0.698476607	0.134968235	-5.175118478	2.27766401358491e-07	1.72544361929787e-05	Down	Down	10.19112387
Mau2	499.3147738	-0.640808081	0.201987018	-3.172521123	0.001511216	0.034435848	Down	Down	6.485298135
Calr	3042.17324	-0.936067574	0.11636247	-8.044411358	8.66609611943292e-16	1.98262947020386e-13	Down	Down	9.052157001
Sntb2	521.6995262	-0.67022432	0.210305437	-3.186909142	0.001438019	0.033433951	Down	Down	6.54022025
Gcsh	2493.336554	-1.240210175	0.117821979	-10.52613602	6.54669175059057e-26	3.25598291021763e-23	Down	Down	8.711351798
Crispld2	145.4365387	-1.233963534	0.332488904	-3.711292373	0.000206204	0.006856875	Down	Down	4.629667129
Gm39275	35.5494896	-2.106525566	0.670879132	-3.139947967	0.001689778	0.037900737	Down	Down	2.460747467
Dnm2	447.1713931	-0.840169035	0.200363978	-4.193213998	2.75029765693475e-05	0.001200788	Down	Down	6.30601316
Acp5	51.99070097	-1.917996167	0.58891539	-3.25682806	0.001126647	0.027362442	Down	Down	2.987699743
1810064F22Rik	46.51922642	-2.060820552	0.574851433	-3.584962015	0.000337127	0.010300469	Down	Down	2.848925561
Hyou1	566.5438641	-1.191620753	0.182401515	-6.53295425	6.44848468519218e-11	8.68001074339339e-09	Down	Down	6.587594256
Mpzl2	148.7003267	-2.326040618	0.364861383	-6.37513512	1.82801711066687e-10	2.34951547515936e-08	Down	Down	4.360529396
Acsbg1	3077.69069	-0.69872292	0.123068895	-5.677494038	1.3668228934526e-08	1.32500737950884e-06	Down	Down	9.100055439
Ptpn9	100.7928598	-1.463103616	0.394223147	-3.71135898	0.00020615	0.006856875	Down	Down	4.063255266
Myo1e	605.1498369	-0.953646848	0.175408116	-5.436731593	5.42667904694333e-08	4.66735200135224e-06	Down	Down	6.724971422
Me1	1878.476621	-0.656777987	0.147040342	-4.466651662	7.94533420877655e-06	0.000393449	Down	Down	8.389570232
Prss35	1667.113943	-1.223886662	0.134947049	-9.069384419	1.19691299824011e-19	3.91185365339104e-17	Down	Down	8.133190382
Cdv3	275.2061808	-0.867690231	0.273093178	-3.177268055	0.001486696	0.034196171	Down	Down	5.590779042
Clasp2	777.4157993	-0.619550694	0.177993451	-3.480749938	0.000500012	0.014053165	Down	Down	7.123369502
Gpd1l	109.8444601	-1.531296275	0.384946062	-3.977950226	6.95119178903454e-05	0.002624247	Down	Down	4.164101119
Stt3b	567.8702664	-0.62971219	0.181523348	-3.469042403	0.000522317	0.014608274	Down	Down	6.675658059
Pisd-ps3	348.028291	-1.018643191	0.225946287	-4.508342254	6.53361195029809e-06	0.000333652	Down	Down	5.917261219
Cfp	121.971909	-1.632578719	0.383867519	-4.252974371	2.10949727978931e-05	0.000946296	Down	Down	4.278094542
Xiap	235.8180964	-1.282644661	0.263695847	-4.864106412	1.14975048226765e-06	7.26629600367939e-05	Down	Down	5.312609359
Hcfc1	210.2906434	-0.862117512	0.28017638	-3.077052791	0.002090583	0.044783101	Down	Down	5.218911757
Msn	541.2272234	-0.831886041	0.191466215	-4.344818954	1.39390576794376e-05	0.000656168	Down	Down	6.57940597
Vsig4	20.56527238	-8.06313822	1.694154393	-4.759388078	1.94180764038244e-06	0.000116907	Down	Down	0.7673956
Magt1	537.2245344	-0.883780774	0.186622524	-4.735659744	2.1834364455033e-06	0.000128744	Down	Down	6.563410135
Pcdh19	6.842510569	-6.474483981	2.039867205	-3.173973269	0.001503675	0.034332421	Down	Down	0.09700625
Sat1	799.7608206	-0.597541724	0.161693876	-3.695512397	0.000219444	0.007151616	Down	Down	7.171248679
Erdr1	80.13406158	-2.180466229	0.480554566	-4.537395711	5.6953179150848e-06	0.000298847	Down	Down	3.521542433
Hs6st1	253.3680839	0.895571841	0.264090004	3.391161449	0.000695971	0.018386169	Up	Up	5.478030637
Rpl31	222.5773303	1.045492356	0.284492518	3.674937962	0.000237907	0.007686397	Up	Up	5.265655239
Cxcr2	29.63334824	4.647221046	1.021333758	4.550149262	5.36078747640879e-06	0.00028259	Up	Up	1.315867058
Slc11a1	499.3624652	0.825357751	0.223615331	3.690971228	0.000223399	0.00723928	Up	Up	6.451736167
Inha	6574.338258	0.744040388	0.114858121	6.477908426	9.30027656554972e-11	1.23704492596888e-08	Up	Up	10.18863276
Cntnap5a	58.8354876	1.800597373	0.572482845	3.145242495	0.001659492	0.037367974	Up	Up	3.159603898
Etnk2	33.75962306	3.137354556	0.752552266	4.168952374	3.06002916680655e-05	0.001330938	Up	Up	2.067712037
Gas5	458.4541078	0.683562753	0.196220688	3.483642633	0.000494639	0.013987612	Up	Up	6.362333914
Tmco1	259.3513911	1.380502697	0.273473988	5.048021955	4.46407857407848e-07	3.09482392781113e-05	Up	Up	5.415516915
Sdhc	175.403522	0.947521224	0.304296851	3.113805553	0.001846912	0.04086426	Up	Up	4.947087182
Enpp3	196.7607883	1.710959549	0.297987337	5.741718979	9.37202619647174e-09	9.40408839135441e-07	Up	Up	4.949211756
Fabp7	28.38382686	3.296928738	0.823478044	4.003663196	6.23691417127916e-05	0.002394096	Up	Up	1.827756468
Psap	35799.13777	0.949676705	0.093955204	10.10776053	5.10375585098662e-24	2.162291228868e-21	Up	Up	12.60627614
Egr2	348.584679	1.230150165	0.261011957	4.713003108	2.44092472383563e-06	0.000139609	Up	Up	5.862637629
Zfp280b	217.2116776	0.866604689	0.272466207	3.180595118	0.001469729	0.033915954	Up	Up	5.266813307
Cstb	1228.423514	0.668887718	0.150822351	4.434937611	9.20989569666583e-06	0.000452154	Up	Up	7.779238825
Rps15	599.0554337	0.733474043	0.200208496	3.663551039	0.000248743	0.007947952	Up	Up	6.731784349
Lsm7	136.0792303	1.377577929	0.397441673	3.466113455	0.00052804	0.014697204	Up	Up	4.452832756
Ndufa12	361.6071107	1.311257222	0.23352083	5.615161706	1.9637850642153e-08	1.81159172173861e-06	Up	Up	5.911981328
Lgr5	48.25639938	2.414817391	0.602151289	4.010316735	6.06373503982334e-05	0.002335457	Up	Up	2.765861222
Rpl41	4710.810401	0.623851653	0.105079618	5.936942514	2.90386427017124e-09	3.07567623948971e-07	Up	Up	9.724492347
Rps26	979.7939342	0.860741661	0.15225307	5.653361616	1.57339795690855e-08	1.49984160242307e-06	Up	Up	7.431015769
Uqcr10	1131.577542	0.696663482	0.144718242	4.813929976	1.47990682115314e-06	9.05275621773836e-05	Up	Up	7.660015097
Aebp1	1185.107839	0.77546145	0.147861587	5.244509177	1.56698906902672e-07	1.2534816755662e-05	Up	Up	7.715558276
Rps27a	2367.383742	0.636883513	0.122419614	5.202463023	1.9666449805031e-07	1.52003053594425e-05	Up	Up	8.730133753
Npm1	1540.816066	0.627378965	0.130748561	4.798362285	1.5996823863979e-06	9.7333866053221e-05	Up	Up	8.113122802
Pdlim4	437.7211421	2.118355233	0.208491885	10.16037257	2.97935739060598e-24	1.31080266119776e-21	Up	Up	5.981107076
Gm2a	45242.79475	1.237737028	0.099102611	12.48944928	8.52416420433175e-36	8.12565952777924e-33	Up	Up	12.89108619
Slc36a2	71.49363963	1.433538836	0.468633441	3.05897683	0.002220943	0.046873376	Up	Up	3.581607558
Trp53	319.8155198	0.799219105	0.261011129	3.062011608	0.002198549	0.046486516	Up	Up	5.813291803
Atp1b2	927.0447669	0.700421871	0.171942409	4.073584135	4.62951163028846e-05	0.001877907	Up	Up	7.366248925
Asgr1	417.0800153	0.966241613	0.206138092	4.687351111	2.76763912962431e-06	0.000154434	Up	Up	6.187070261
Slc16a11	398.8320653	0.738629786	0.208331968	3.545446215	0.000391949	0.011645466	Up	Up	6.155318879
Gm11545	8.430955369	6.302610233	2.036850534	3.094291962	0.001972832	0.042846521	Up	Up	-0.171156657
Ramp2	777.3379632	1.471127534	0.177332118	8.295888822	1.07776297688752e-16	2.68011536796007e-14	Up	Up	6.977768712
Rgs9	28.57056123	5.610368759	1.241573728	4.518756021	6.22040241170174e-06	0.000320519	Up	Up	1.154379769
Anapc11	266.0804263	0.87253791	0.259399629	3.363682186	0.000769101	0.019949526	Up	Up	5.551623541
Sectm1b	42.27852727	8.629280236	1.552016263	5.560044981	2.69705129271999e-08	2.42925745963968e-06	Up	Up	1.16620241
Id2	1612.097893	1.284639666	0.163266805	7.868345721	3.59361359438981e-15	7.61247146411574e-13	Up	Up	8.063502408
Rps7	467.1799753	0.657112188	0.206523402	3.181780762	0.001463726	0.033893844	Up	Up	6.387771413
Nrcam	89.22695885	2.72663055	0.484567173	5.626940291	1.83434186065136e-08	1.70593793040576e-06	Up	Up	3.470888325
Nfkbia	1453.298542	1.004753143	0.132971604	7.556148159	4.15180903701411e-14	7.7856628810499e-12	Up	Up	7.97714983
Npc2	2468.461662	1.047687313	0.122331569	8.564324957	1.08710846152213e-17	2.96081754555991e-15	Up	Up	8.732248984
Lgmn	5434.631416	0.718189031	0.103934245	6.910032667	4.84542111678075e-12	7.49010434525067e-10	Up	Up	9.919732033
Ifi27	798.8044803	1.022566568	0.181651104	5.629289026	1.80953956983767e-08	1.69666583109615e-06	Up	Up	7.104789433
Akr1c18	24567.78478	1.528774466	0.098427385	15.53200335	2.10693419999415e-54	4.82024406274661e-51	Up	Up	11.94572521
Psma2	669.8608778	0.590688683	0.185054877	3.191964961	0.001413085	0.033123517	Up	Up	6.912632692
Serpinb6b	1340.574695	0.627759003	0.14349003	4.374931167	1.21470802005648e-05	0.000574175	Up	Up	7.910643273
Serpinb6e	13.7870494	7.012828755	1.76766603	3.967281509	7.2697106175672e-05	0.002708737	Up	Up	0.363601327
Cd83	426.4653162	2.251621754	0.213617586	10.54043254	5.6239632256928e-26	2.92420524266818e-23	Up	Up	5.900552422
Ndufs6	248.2010371	0.958560156	0.258969077	3.701446395	0.000214374	0.007006353	Up	Up	5.442556636
Mir692-3	156.0620459	4.770384146	0.44860929	10.63371681	2.0766759929242e-26	1.13119508014571e-23	Up	Up	3.513860669
Rps23	960.1079145	0.602675061	0.159720416	3.773312617	0.000161094	0.005517236	Up	Up	7.431607293
Elovl7	89.8190393	1.710216072	0.429820768	3.978905159	6.92333497716261e-05	0.002622385	Up	Up	3.833612341
Plau	410.8702951	0.722356286	0.222825638	3.241800595	0.001187771	0.028484093	Up	Up	6.193401206
Samd8	214.1564728	1.136563505	0.301290099	3.772322781	0.000161735	0.005522641	Up	Up	5.187978402
Rps24	867.9860306	0.674092563	0.164271015	4.103539286	4.06877323050307e-05	0.001698639	Up	Up	7.278844576
Tkt	421.8857116	0.704030767	0.20969453	3.357411212	0.00078676	0.020247865	Up	Up	6.23770828
Gm26782	7.338949317	6.102832606	1.9911857	3.064923883	0.002177254	0.046207066	Up	Up	-0.015904275
Apex1	795.7940381	0.637503179	0.184490292	3.455483594	0.000549307	0.014996464	Up	Up	7.151840866
Dad1	686.1146887	0.827796575	0.16906232	4.896399006	9.7608776684672e-07	6.36075421774201e-05	Up	Up	6.923597689
Psmb5	321.8284278	0.901876907	0.239828658	3.760505166	0.000169571	0.005755839	Up	Up	5.81983753
Irf9	137.9604451	1.040443718	0.336909196	3.088202194	0.002013714	0.043544188	Up	Up	4.591420008
Rgcc	19225.07095	0.922241297	0.093963304	9.814909237	9.71253535411323e-23	3.9679175684179e-20	Up	Up	11.71394969
Clybl	50.29944183	3.514845578	0.638214181	5.507313506	3.64351064728045e-08	3.206009099557e-06	Up	Up	2.481969411
Rpl37	385.9272391	0.72755635	0.210301406	3.459588609	0.000541001	0.014840559	Up	Up	6.109999395
Fbxo32	693.2632511	0.652941453	0.17570439	3.716136243	0.000202293	0.006785995	Up	Up	6.958043571
Myc	836.4596934	0.663941419	0.163594267	4.058463843	4.93965797088553e-05	0.00194844	Up	Up	7.227611716
Tst	965.559118	0.931907566	0.153754871	6.060995391	1.35281709300888e-09	1.51714458107142e-07	Up	Up	7.398920155
Ndufa6	710.9421382	0.790367653	0.170836802	4.626448412	3.71989467638774e-06	0.000201668	Up	Up	6.978550093
Cyp2d22	32.72190851	3.030496369	0.802610664	3.775798782	0.000159496	0.005511998	Up	Up	1.965066021
Atxn10	4330.747834	0.636596798	0.1117406	5.697094881	1.21866114769973e-08	1.20070340957245e-06	Up	Up	9.600844872
Krt18	518.5596969	1.134395644	0.228515305	4.964199844	6.89848827544677e-07	4.6147255779436e-05	Up	Up	6.453731786
Rtp4	60.52436438	1.763325402	0.518925853	3.398029585	0.000678731	0.018013925	Up	Up	3.264353096
Mis18a	599.7953108	1.075790085	0.185594671	5.796449215	6.77336830549576e-09	6.91790714701482e-07	Up	Up	6.688651904
Dynlt1b	254.7480994	1.36002227	0.265409367	5.124243675	2.98734438196917e-07	2.19052771700931e-05	Up	Up	5.402038301
Dynlt1f	199.5777886	1.031893018	0.317084566	3.254314871	0.001136662	0.027547201	Up	Up	5.096278442
Tnfrsf12a	901.9171641	0.892397502	0.165952699	5.377420831	7.5560420341293e-08	6.40248628358556e-06	Up	Up	7.303627658
Ift140	63.83471049	1.72461189	0.492301364	3.503162933	0.000459768	0.013115431	Up	Up	3.363830621
Hmga1	480.7124813	1.350985296	0.197884407	6.827143776	8.66218734869152e-12	1.32115681442243e-09	Up	Up	6.317958407
Glo1	380.7139536	1.246314955	0.219669158	5.673600081	1.39827348261855e-08	1.34410507291374e-06	Up	Up	6.003578549
Rps28	2209.16607	0.660972916	0.131880402	5.011911605	5.38919609454241e-07	3.69143797158507e-05	Up	Up	8.6257396
H2-Q1	369.7168991	0.846337895	0.235331899	3.596358577	0.000322703	0.009949861	Up	Up	6.024154211
H2-Q10	13880.15377	0.994400361	0.104919151	9.477777403	2.59756690066933e-21	9.28548993023639e-19	Up	Up	11.23096448
H2-T10	106.3569766	1.277730858	0.399975615	3.19452189	0.001400627	0.032898908	Up	Up	4.162992163
Mea1	357.7390973	0.66896128	0.21785175	3.070717954	0.002135448	0.045658665	Up	Up	6.007618632
2310039H08Rik	133.2344754	1.240726723	0.359622937	3.450076719	0.000560427	0.015263637	Up	Up	4.491558789
Mdfi	54.40388946	6.546449873	1.141062633	5.737152091	9.62817898052884e-09	9.5771077702843e-07	Up	Up	1.621962158
Ltbp1	7878.74864	0.591273824	0.104890874	5.637037849	1.73000100636386e-08	1.63549433981787e-06	Up	Up	10.4687093
Qpct	209.1353748	0.98869211	0.280640681	3.522982158	0.00042672	0.012357598	Up	Up	5.191548756
Calm2	1581.453211	0.590142711	0.129235691	4.566406585	4.96155988535188e-06	0.000262756	Up	Up	8.154611572
Egr1	1442.106061	0.678017378	0.132652374	5.111234392	3.20060580312962e-07	2.3319573109554e-05	Up	Up	8.012221849
Ppic	463.4880621	0.991728132	0.233701759	4.24356297	2.19998602575746e-05	0.000979208	Up	Up	6.319308029
Rpl17	826.013985	0.627775241	0.159833465	3.927683351	8.57680303265325e-05	0.00316484	Up	Up	7.214638751
Mbp	2110.902019	1.662695975	0.143477089	11.58858177	4.70864444142913e-31	3.84729884039342e-28	Up	Up	8.368629937
Gstp1	1004.42849	0.625253731	0.156337383	3.999387226	6.35067001189735e-05	0.002429609	Up	Up	7.494605799
Cdk2ap2	845.2700283	0.627431416	0.157609313	3.98092855	6.86465829985092e-05	0.002608798	Up	Up	7.248157077
Pitpnm1	143.2052558	1.012686962	0.329051765	3.077591643	0.002086807	0.044783101	Up	Up	4.650254024
Anxa1	909.484604	0.882346341	0.186301447	4.736121777	2.17846719030615e-06	0.000128744	Up	Up	7.309630969
Rcl1	64.31293177	2.037675385	0.642628103	3.170846987	0.001519952	0.034566062	Up	Up	3.073165088
Sorbs1	56.45651119	1.772303706	0.555469342	3.190641809	0.001419572	0.033179975	Up	Up	3.152123838
Avpi1	609.0601403	0.589408852	0.183184838	3.217563524	0.001292844	0.03061872	Up	Up	6.778061513
Usmg5	285.1897704	1.294011065	0.265330528	4.876977695	1.07723611020193e-06	6.84583548033325e-05	Up	Up	5.56714484
Gpam	1928.924805	0.712577603	0.135410535	5.262349821	1.42225826800011e-07	1.15384484593285e-05	Up	Up	8.424476217
Gm31356	40.75722631	2.106910296	0.673555819	3.128041115	0.001759756	0.039239463	Up	Up	2.578098812
Phyh	133.0756236	1.068403487	0.350848821	3.045196176	0.002325286	0.048449808	Up	Up	4.529482601
Aif1l	394.7991286	0.68806627	0.223113241	3.083932923	0.002042836	0.044007545	Up	Up	6.141515598
Nmi	29.48394195	2.691665535	0.825519709	3.260570894	0.001111882	0.027061307	Up	Up	1.901800212
Tnfaip6	2071.620165	1.382915903	0.166350432	8.313269078	9.31010912701282e-17	2.42041677963408e-14	Up	Up	8.400151193
Ndufaf1	59.91597189	1.882762638	0.509906486	3.692368485	0.000222175	0.007220064	Up	Up	3.236971531
Fkbp1a	7549.088715	0.619880666	0.099345759	6.239628862	4.38610302172088e-10	5.22631588181929e-08	Up	Up	10.40505768
Fam110a	103.6134687	1.391122223	0.424054833	3.280524388	0.001036143	0.025599224	Up	Up	4.083829732
Dynlrb1	278.4726945	0.777783974	0.24239057	3.208804587	0.00133288	0.031436742	Up	Up	5.635038024
Ppp1r16b	529.3819002	0.823715405	0.229611631	3.587428925	0.000333955	0.010241577	Up	Up	6.531473417
Ndufb5	187.6990973	0.897135484	0.295250941	3.038552495	0.002377177	0.049440956	Up	Up	5.050796649
Ppid	129.4483139	1.12948337	0.368453986	3.065466554	0.002173307	0.046207066	Up	Up	4.47046644
Rps3a1	1004.279741	0.695928129	0.170814843	4.074166603	4.61794153703452e-05	0.001877907	Up	Up	7.481604426
Crabp2	232.4804387	2.414594397	0.286777806	8.419739407	3.77322650400604e-17	1.00376599951919e-14	Up	Up	4.976666329
Cct3	531.1009182	0.60566354	0.194998556	3.105989879	0.001896432	0.04155802	Up	Up	6.578780796
Rps27	2967.062688	0.690288205	0.114091812	6.050286983	1.44588031413574e-09	1.60576940906783e-07	Up	Up	9.05029059
Npr1	283.0083264	1.184023997	0.258404408	4.582058052	4.60422029729859e-06	0.000244966	Up	Up	5.582981816
S100a8	30.18770228	4.071406699	0.951161477	4.280457944	1.86509131211756e-05	0.000846618	Up	Up	1.419770421
S100a10	561.0638938	0.960204709	0.182696608	5.255733648	1.47435540040584e-07	1.1876867200875e-05	Up	Up	6.614386003
Ap4b1	133.513547	1.214503755	0.355502871	3.416298025	0.000634787	0.016926183	Up	Up	4.505948838
F3	307.5657891	1.899819549	0.271244389	7.004087927	2.48599959558793e-12	3.99153595880586e-10	Up	Up	5.51681841
Rpl34	701.4821919	0.810653698	0.193074758	4.198651888	2.68508724941183e-05	0.001176809	Up	Up	6.947561616
Hadh	330.5547636	0.882369368	0.241173283	3.658653044	0.000253544	0.008078812	Up	Up	5.860051524
H2afz	10027.206	0.905207233	0.10053827	9.003608594	2.18417772942197e-19	6.75265109374537e-17	Up	Up	10.77717359
Adh5	598.5873845	1.343742859	0.179083432	7.503445987	6.21616041245787e-14	1.14688159609848e-11	Up	Up	6.635562448
Lmo4	286.6699966	0.987456312	0.242989787	4.063777023	4.82849543575944e-05	0.001938006	Up	Up	5.644395637
Tnc	1314.782409	0.760050158	0.14341671	5.29959276	1.16061259950053e-07	9.48303394691897e-06	Up	Up	7.867238492
Cdkn2b	89.23742674	1.715413767	0.445947879	3.846668742	0.000119735	0.004266807	Up	Up	3.807493413
Mir692-2	2282.633959	7.687571835	0.26356589	29.1675521	5.00453530787466e-187	2.86234396933891e-183	Up	Up	5.916329988
E330017L17Rik	67.95836565	3.764138543	0.571190098	6.589992642	4.39848373671331e-11	6.06195848967031e-09	Up	Up	2.788044108
Smpdl3b	41.15257218	2.745169005	0.715168871	3.83849062	0.000123793	0.00438411	Up	Up	2.358925899
Hmgn2	388.4071092	1.27101469	0.212511098	5.980933231	2.21862809601954e-09	2.37185857853903e-07	Up	Up	6.029672361
Rpl11	993.2144866	0.733363803	0.152334691	4.814161491	1.47819237347495e-06	9.05275621773836e-05	Up	Up	7.467443471
Spata21	26.33786155	2.692680063	0.836404139	3.219352868	0.001284803	0.030491408	Up	Up	1.861471998
Errfi1	264.0259483	1.163673395	0.292046433	3.984549243	6.76083367777228e-05	0.002577906	Up	Up	5.472715896
Smim1	32.46373233	2.298989063	0.7089145	3.242970854	0.001182903	0.028426951	Up	Up	2.28616815
Gnb1	1294.213106	2.38991795	0.184452089	12.95684948	2.1489363559335e-38	2.45816829755233e-35	Up	Up	7.436055406
Gm15772	225.2682382	3.050180945	0.29868968	10.21187255	1.75445757602142e-24	8.36218342171209e-22	Up	Up	4.707297664
Fzd1	109.7134693	1.295386184	0.404165726	3.205086674	0.001350218	0.031780135	Up	Up	4.199370382
Sri	317.0301147	1.138689577	0.231285918	4.923298341	8.50975646246997e-07	5.62676902741005e-05	Up	Up	5.764042416
Gm29779	387.834484	0.741596777	0.238662086	3.107308711	0.001887991	0.041532177	Up	Up	6.102751291
Mrpl33	397.2263332	0.774947328	0.216615781	3.577520175	0.000346869	0.010524774	Up	Up	6.141522309
Bloc1s4	116.5956101	1.315046601	0.372187572	3.533289932	0.000410422	0.012068942	Up	Up	4.296016723
Man2b2	131.7020931	1.124920435	0.347253875	3.239475539	0.001197497	0.028597437	Up	Up	4.50856449
Prkg2	342.4054116	0.73251764	0.222068092	3.29861725	0.000971623	0.024214368	Up	Up	5.937077665
Cplx1	18.90852745	3.317388055	1.015388256	3.267112887	0.001086503	0.026556652	Up	Up	1.310341704
Cox6a1	1814.823605	0.742971136	0.12705745	5.847521251	4.98952111156082e-09	5.18864836319493e-07	Up	Up	8.335096704
Sdsl	232.6927437	1.019301816	0.273814008	3.722606533	0.000197177	0.006633835	Up	Up	5.335726003
Rpl6	1100.465737	0.630665404	0.161758369	3.8988116	9.66659482607334e-05	0.003540311	Up	Up	7.622706252
Atp6v0e2	613.799815	0.925481602	0.206429266	4.483286785	7.35020405780057e-06	0.000368367	Up	Up	6.737634959
Gm40372	151.8906338	1.024008091	0.334397006	3.062252574	0.00219678	0.046486516	Up	Up	4.722092121
Gm9794	713.4530532	0.626674735	0.166037972	3.774285652	0.000160467	0.005512252	Up	Up	7.00450391
Snrpg	608.178961	0.937951575	0.181115239	5.178755699	2.23370755924061e-07	1.70342538467689e-05	Up	Up	6.732681901
Txnrd3	15.38543139	3.615271297	1.157184769	3.124195371	0.00178292	0.039678649	Up	Up	1.02657212
Brk1	343.6082886	0.776486084	0.229058433	3.38990394	0.000699171	0.018428155	Up	Up	5.933855497
Gm8203	334.7098171	0.772468533	0.222876415	3.465905227	0.00052845	0.014697204	Up	Up	5.90021623
Aicda	2024.344048	1.450994097	0.128833215	11.26257774	2.00797780113331e-29	1.43557862919775e-26	Up	Up	8.364154292
Mgp	282.730827	4.68017764	0.36918823	12.67694163	7.93687133126047e-37	8.2536246507535e-34	Up	Up	4.283059684
Mgst1	13897.64706	0.63576116	0.108236168	5.873832856	4.25832731584483e-09	4.4688996482522e-07	Up	Up	11.28139599
Rps5	1259.089751	0.63221111	0.141037164	4.482585253	7.37441667240596e-06	0.000368367	Up	Up	7.820879969
Trappc6a	278.6231102	0.968595426	0.244655735	3.959013786	7.52598931458956e-05	0.002786077	Up	Up	5.607905793
Ethe1	128.4628097	1.445245123	0.355331028	4.067320353	4.75568451271241e-05	0.001915503	Up	Up	4.409016163
Zfp36	287.6634682	1.554742532	0.252380195	6.160319074	7.25985166875749e-10	8.39690062083504e-08	Up	Up	5.531614963
Ech1	1064.686614	0.761840603	0.152791492	4.986145446	6.15957821401656e-07	4.14467148177267e-05	Up	Up	7.563009174
Eif3k	395.2321855	0.98865311	0.208984545	4.73074748	2.2369463824986e-06	0.000130553	Up	Up	6.106931319
Gramd1a	994.4893468	0.983749301	0.154270477	6.376782666	1.8084681023479e-10	2.34951547515936e-08	Up	Up	7.432937246
Pepd	205.0899055	1.492969171	0.293856982	5.080597919	3.76248732401787e-07	2.68994328121503e-05	Up	Up	5.057455011
Rras	351.6393086	1.563727233	0.247289745	6.323461695	2.55767627769342e-10	3.18826538303318e-08	Up	Up	5.810988742
Nosip	298.5719915	0.895593852	0.25285681	3.541901258	0.000397254	0.011742094	Up	Up	5.71110027
Rps11	2332.61447	0.793155867	0.119218979	6.652932914	2.8730917604789e-11	4.16016413267317e-09	Up	Up	8.690652468
Rpl18	1802.893439	0.842639504	0.130844566	6.440003835	1.1947048330103e-10	1.57083087181664e-08	Up	Up	8.311655387
Tmem86a	9741.427655	0.694951418	0.110735752	6.275763772	3.47922091599259e-10	4.1893482166357e-08	Up	Up	10.76205473
Mctp2	10.04684239	6.556089884	1.856705784	3.531033264	0.00041394	0.012110118	Up	Up	0.188362148
Rps3	2749.911714	0.684661919	0.118809166	5.762702821	8.27774751724053e-09	8.37957113714287e-07	Up	Up	8.940760671
Ucp2	6707.732394	0.640919331	0.117989244	5.432014894	5.5721270489111e-08	4.75668368003687e-06	Up	Up	10.22897487
Mrpl17	490.2328442	0.743541509	0.191725534	3.878155893	0.000105251	0.003810029	Up	Up	6.45136929
Eif3f	353.6297998	0.816793672	0.240782113	3.392252277	0.000693206	0.018355513	Up	Up	5.962086864
Nupr1	11807.16823	0.842196289	0.101355444	8.309334523	9.62402598639885e-17	2.44642740574259e-14	Up	Up	11.02177915
Dctpp1	40.0469108	2.246571733	0.635008602	3.537860316	0.000403383	0.011892533	Up	Up	2.586424248
Plat	501.1930813	0.792500937	0.193470856	4.096229034	4.19934486465842e-05	0.001732425	Up	Up	6.47540175
Star	655.6626602	1.44070298	0.179563476	8.023363158	1.02888592696148e-15	2.30773061147302e-13	Up	Up	6.742917018
Bst2	706.3349624	0.949374955	0.170411161	5.57108438	2.53158672607869e-08	2.29831909203287e-06	Up	Up	6.946411937
Ier2	979.6100335	1.057449693	0.149869784	7.055789799	1.71623098302506e-12	2.84521249490198e-10	Up	Up	7.400072955
Junb	2969.559105	0.981870932	0.121349474	8.091266496	5.90475024910966e-16	1.37845792039929e-13	Up	Up	9.008880815
Rrad	366.2135146	1.347771537	0.223855162	6.020730202	1.73631969519477e-09	1.87375103710688e-07	Up	Up	5.92705836
Fam96b	372.0722841	0.720827086	0.222136295	3.244976633	0.001174603	0.028286904	Up	Up	6.054794037
Wwp2	690.4784588	1.199232912	0.179289482	6.688807949	2.24995770624453e-11	3.34250210412093e-09	Up	Up	6.86760439
Cmip	140.2392446	1.11385734	0.341369302	3.262910086	0.001102745	0.026896162	Up	Up	4.596121595
Klhdc4	29.11706722	2.632738172	0.779260639	3.378507833	0.000728804	0.019033753	Up	Up	2.033030584
Angptl6	7.774425246	6.185823944	1.984099452	3.11769853	0.001822691	0.040406525	Up	Up	-0.023129896
Hspa8	5867.228021	0.718235564	0.107927432	6.654800796	2.83684012500993e-11	4.16016413267317e-09	Up	Up	10.02932824
Cox5a	841.0141491	0.632725469	0.16547147	3.823773775	0.000131425	0.004611549	Up	Up	7.237782699
Cyp11a1	61455.91426	1.611336657	0.09022923	17.8582556	2.49309868076811e-71	7.12963895232661e-68	Up	Up	13.24888093
Rplp1	542.3912906	0.703099577	0.194692256	3.61133817	0.000304621	0.009468916	Up	Up	6.598112136
Usp3	492.5021187	0.799871591	0.193125423	4.141720843	3.44709741590313e-05	0.001482381	Up	Up	6.44982316
Trf	3226.885612	0.709955792	0.112280282	6.323067404	2.56421378825992e-10	3.18826538303318e-08	Up	Up	9.168977848
Timp1	5025.98308	1.007130857	0.111134364	9.062281163	1.27750401531673e-19	4.05926900866892e-17	Up	Up	9.763939838
Idh3g	727.4358717	0.587109527	0.177035558	3.316336744	0.000912059	0.023030989	Up	Up	7.032849037
Rps4x	901.2672751	0.712389912	0.160721471	4.432450186	9.3168232286065e-06	0.000455449	Up	Up	7.329060296
Rbbp7	1855.767042	0.910156272	0.129973863	7.002609985	2.51237511175821e-12	3.99153595880586e-10	Up	Up	8.343305352
