## Supplementary Table 10 for "In Vitro Fertilization Accelerates Female Reproductive Aging Through Early Ovarian Failure"

### Sheet: Sheet1
Supplementary Table 10: Primers sets for targeted bisulfite sequencing using MiSeq
Gene	Forward	Reverse
Hfm1	ACACTCTTTCCCTACACGACGCTCTTCCGATCTCCTATCTCAAACAAACTAAT	GTGACTGGAGTTCAGACGTGTGCTCTTCCGATCTGTTTTTTATATATTTTYGTTAGGG
Esr1	ACACTCTTTCCCTACACGACGCTCTTCCGATCTGGGGGTTTTTTTTTAGTTTA	GTGACTGGAGTTCAGACGTGTGCTCTTCCGATCTAAAAAATCCTTTCTAACTTCCC
Fmr1	ACACTCTTTCCCTACACGACGCTCTTCCGATCTGAGAAGATGGAGGAGTTGGT	GTGACTGGAGTTCAGACGTGTGCTCTTCCGATCTAACACRAAAAAAAAAAAAAAACC
Brca1	ACACTCTTTCCCTACACGACGCTCTTCCGATCTGGGGTATTTTTTTTGTTTTTT	GTGACTGGAGTTCAGACGTGTGCTCTTCCGATCTAAAACAATTTCAACACCCCC
Brca2	ACACTCTTTCCCTACACGACGCTCTTCCGATCTGGAGGAGTTAGTYGATTTTTTTTA	GTGACTGGAGTTCAGACGTGTGCTCTTCCGATCTCAATTTATAACTATACTTCC
Foxo3	ACACTCTTTCCCTACACGACGCTCTTCCGATCTAAGTAAGTAGGTTTTGGAGT	GTGACTGGAGTTCAGACGTGTGCTCTTCCGATCTAAATCTAAATAATAAACTAACC
Line1	CTCTTTCCCTACACGACGCTCTTCCGATCTTAG GAA ATT AGT TTG AAT AGG TGA GAG GT	TGGAGTTCAGACGTGTGCTCTTCCGATCTTCA AAC ACT ATA TTA CTT TAA CAA TTC CCA
IAP	CTCTTTCCCTACACGACGCTCTTCCGATCTTTGTGTTTTAAGTGGTAAATAAATAATTTG	GACTGGAGTTCAGACGTGTGCTCTTCCGATCTCAAAAAAAACACACAAACCAAAAT
