## Supplementary Table 11 for "In Vitro Fertilization Accelerates Female Reproductive Aging Through Early Ovarian Failure"

### Sheet: Sheet1
Supplementary Table 11: Primers sets for mitochondrial to nuclear ratio
Gene	Forward	Reverse
ND1	5’-CTAGCAGAAACAAACCGGGC-3’	5’-CCGGCTGCGTATTCTACGTT-3’	mitochondrial	Quiros et al. 2018
16s	5’-CCGCAAGGGAAAGATGAAAGAC-3’	5’-TCGTTTGGTTTCGGGGTTTC-3’	mitochondrial
HK2	5’-GCCAGCCTCTCCTGATTTTAGTGT-3’	5’-GGGAACACAAAAGACCTCTTCTGG-3’	nuclear
